# *Mycobacterium tuberculosis* response to cholesterol is integrated with environmental pH and potassium levels via a lipid utilization regulator

**DOI:** 10.1101/2023.08.22.554309

**Authors:** Yue Chen, Nathan J. MacGilvary, Shumin Tan

## Abstract

How bacterial response to environmental cues and nutritional sources may be integrated in enabling host colonization is poorly understood. Exploiting a reporter-based screen, we discovered that overexpression of *Mycobacterium tuberculosis* (Mtb) lipid utilization regulators altered Mtb acidic pH response dampening by low environmental potassium (K^+^). Transcriptional analyses unveiled amplification of Mtb response to acidic pH in the presence of cholesterol, a major carbon source for Mtb during infection, and vice versa. Strikingly, deletion of the putative lipid regulator *mce3R* resulted in loss of augmentation of (i) cholesterol response at acidic pH, and (ii) low [K^+^] response by cholesterol, with minimal effect on Mtb response to each signal individually. Finally, the Δ*mce3R* mutant was attenuated for colonization in a murine model that recapitulates lesions with lipid-rich foamy macrophages. These findings reveal critical coordination between bacterial response to environmental and nutritional cues, and establish Mce3R as a crucial integrator of this process.
