## Supplementary material for "*Mycobacterium tuberculosis* response to cholesterol is integrated with environmental pH and potassium levels via a lipid utilization regulator": Table S1

### Sheet: Sheet1
Table S1. Results of CDC1551(rv2390c'::luciferase) transcription factor overexpression pH/K+ screen.
		Fold Induction			RLU/OD600				RLU				OD600
TFOE plasmid	Gene Name	pH 5.85, 1.6 mM K+	pH 5.85, 0.1 mM K+	pH 5.85, 0.05 mM K+	pH 7, 0.05 mM K+	pH 5.85, 1.6 mM K+	pH 5.85, 0.1 mM K+	pH 5.85, 0.05 mM K+	pH 7, 0.05 mM K+	pH 5.85, 1.6 mM K+	pH 5.85, 0.1 mM K+	pH 5.85, 0.05 mM K+	pH 7, 0.05 mM K+	pH 5.85, 1.6 mM K+	pH 5.85, 0.1 mM K+	pH 5.85, 0.05 mM K+
Empty Vector		4.19166	1.12588	0.867796	78402.7	328637	88272.3	68037.5	35438	100563	18802	10886	0.452	0.306	0.213	0.16
Empty Vector		3.93912	1.05425	0.742151	62265.7	245272	65643.8	46210.5	25778	69412	10503	8780	0.414	0.283	0.16	0.19
Empty Vector		3.31911	1.14136	0.881718	43129	143150	49225.8	38027.6	21392	41943	9156	6883	0.496	0.293	0.186	0.181
Empty Vector		3.54372	1.49399	0.958752	60354.6	213879	90169.2	57865	28427	65661	17583	9432	0.471	0.307	0.195	0.163
Empty vector		3.26144	1.36686	0.802186	90011	293565	123032	72205.6	32674	49319	15256	7726	0.363	0.168	0.124	0.107
Empty vector		4.20838	1.08514	0.771687	72734.4	306094	78927.2	56128.2	26839	74993	11918	6567	0.369	0.245	0.151	0.117
Empty Vector		3.32943	1.65016	0.893385	41792.3	139145	68964	37336.6	13081	21150	7655	3771	0.313	0.152	0.111	0.101
Empty Vector		3.6516	1.45325	0.856734	62462.8	228089	90774.2	53514	22674	38319	11256	5726	0.363	0.168	0.124	0.107
Empty vector		3.63191	1.14502	0.998268	44779.5	162635	51273.5	44701.9	14419	25859	5999	4649	0.322	0.159	0.117	0.104
Empty vector		4.04315	1.22371	0.976031	34937.4	141257	42753.4	34100	29033	59893	12484	5456	0.831	0.424	0.292	0.16
rv0019c	fhaB	3.09155	0.761227	0.461657	143213	442751	109018	66115.4	69172	149650	18315	6876	0.483	0.338	0.168	0.104
rv0020c	fhaA	3.95004	0.848597	0.608452	164011	647852	139180	99793.1	85778	275985	30202	17364	0.523	0.426	0.217	0.174
rv0023		3.54905	0.983627	0.831513	154330	547725	151803	128327	62658	237165	37799	21559	0.406	0.433	0.249	0.168
rv0038		2.53764	0.387227	0.308886	142094	360583	55022.7	43890.8	77157	195436	17002	10051	0.543	0.542	0.309	0.229
rv0042c		3.71505	0.813705	0.714048	118357	439704	96308	84512.8	65570	187314	22825	16480	0.554	0.426	0.237	0.195
rv0047c		2.48643	0.323489	0.168578	118811	295417	38434.2	20029	20792	31905	2921	1382	0.175	0.108	0.076	0.069
rv0054	ssb	1.38859	1.18412	0.880439	78603.2	109148	93075.5	69205.3	24760	19210	14799	10450	0.315	0.176	0.159	0.151
rv0067c		2.46012	0.356027	0.281103	130043	319922	46299	36555.6	68923	164120	13473	7567	0.53	0.513	0.291	0.207
rv0078		3.99328	0.957762	0.629593	135367	540558	129649	85226	64570	176222	27356	15085	0.477	0.326	0.211	0.177
rv0081		0.262835	0.152688	0.101354	185933	48869.6	28389.6	18845.1	44252	4496	2186	1338	0.238	0.092	0.077	0.071
rv0117	oxyS	2.97422	0.387548	0.343194	100151	297872	38813.4	34371.3	48373	143872	11023	6943	0.483	0.483	0.284	0.202
rv0135c		2.1022	0.737814	0.52639	169882	357126	125341	89424.1	81883	176420	37853	22982	0.482	0.494	0.302	0.257
rv0144		2.35959	0.351118	0.248039	138006	325637	48456.3	34230.8	72729	160539	12211	7120	0.527	0.493	0.252	0.208
rv0158		3.02764	0.472712	0.30813	116415	352463	55030.8	35871	76834	167420	16069	8896	0.66	0.475	0.292	0.248
rv0165c	mce1R	3.48376	0.758233	0.59835	139072	484495	105449	83213.9	73152	191860	26995	16726	0.526	0.396	0.256	0.201
rv0195		2.63316	0.439321	0.401358	164707	433701	72359.4	66106.6	72636	199936	18524	13023	0.441	0.461	0.256	0.197
rv0212c	nadr	2.51246	0.441713	0.43167	152503	383157	67362.6	65830.9	75489	197326	18390	13627	0.495	0.515	0.273	0.207
rv022c	whiB5	2.97194	1.50287	0.891795	71204.7	211616	107012	63500	33039	46344	18192	8763	0.464	0.219	0.17	0.138
rv0232		2.04592	0.363413	0.302337	161836	331102	58813.1	48928.9	70884	172173	16997	11009	0.438	0.52	0.289	0.225
rv0238		3.99441	1.19967	0.743951	129859	518711	155788	96609	59995	105817	23524	12849	0.462	0.204	0.151	0.133
rv0257c		3.70987	0.775066	0.574042	114008	422954	88363.6	65445.4	42981	101932	10692	7788	0.377	0.241	0.121	0.119
rv0260c		4.17653	1.38685	0.815398	123858	517297	171773	100993	50534	150016	30232	15351	0.408	0.29	0.176	0.152
rv0273		3.79051	0.844511	0.697841	122825	465571	103727	85712.5	40778	85665	10269	6857	0.332	0.184	0.099	0.08
rv0302		3.6464	0.975108	0.895439	177843	648486	173416	159247	35035	137479	15434	14173	0.197	0.212	0.089	0.089
rv0324		0.348798	0.29846	0.337006	79751.5	27817.2	23802.6	26876.7	13159	2587	1809	1962	0.165	0.093	0.076	0.073
rv0328		3.48735	0.896021	0.497953	145969	509046	130792	72685.9	62183	187329	21973	11339	0.426	0.368	0.168	0.156
rv0330c		4.18431	1.40463	0.946881	125595	525530	176415	118924	48731	130857	18700	10941	0.388	0.249	0.106	0.092
rv0339c		3.50981	1.07343	0.560507	123964	435091	133067	69482.8	55412	100506	15968	6045	0.447	0.231	0.12	0.087
rv0348		3.27585	0.576735	0.454454	144250	472541	83194.1	65555	65778	206028	19717	12521	0.456	0.436	0.237	0.191
rv0353	hspr	3.02705	0.642795	0.411015	127181	384984	81751.5	52273.4	46294	98941	13816	7266	0.364	0.257	0.169	0.139
rv0377		3.61386	1.49346	0.963239	126535	457280	188975	121884	52259	127581	30425	17795	0.413	0.279	0.161	0.146
rv0445c	sigK	3.8916	1.5593	0.838509	118388	460721	184603	99269.8	49368	82469	12553	6254	0.417	0.179	0.068	0.063
rv0452		4.09278	1.23768	0.736295	131249	537171	162444	96637.7	48562	97228	11696	6668	0.37	0.181	0.072	0.069
rv0465c		0.376964	0.178596	0.16055	111985	42214.3	20000	17979.2	51513	2955	960	863	0.46	0.07	0.048	0.048
rv0472c		0.268677	0.905999	0.0771893	183062	49184.6	165854	14130.4	50159	3197	30683	650	0.274	0.065	0.185	0.046
rv0474		4.28821	1.33204	0.530611	149969	643098	199764	79575	52639	131835	27967	9549	0.351	0.205	0.14	0.12
rv0485		2.76459	0.268452	0.22892	141552	391334	38000	32404.1	72050	185101	10336	6254	0.509	0.473	0.272	0.193
rv0491	regx3	3.99559	0.701397	0.602335	123708	494285	86768.2	74513.5	64328	201174	19089	13785	0.52	0.407	0.22	0.185
rv0494		3.60589	0.602971	0.442647	138973	501123	83796.8	61516.1	67541	241040	21033	11442	0.486	0.481	0.251	0.186
rv0560c		6.01974	0.907366	0.532365	79972.8	481416	72564.6	42574.7	32309	159830	19665	7408	0.404	0.332	0.271	0.174
rv0576		3.5658	0.681147	0.624199	52089.9	185742	35480.9	32514.5	24326	54794	4648	4487	0.467	0.295	0.131	0.138
rv0586	mce2R	4.13924	0.628683	0.543356	59183.4	244975	37207.6	32157.7	30006	105829	8781	7139	0.507	0.432	0.236	0.222
rv0599c	vapB27	2.10133	1.40057	1.01395	54727.3	115000	76649.1	55490.6	4816	7130	4369	2941	0.088	0.062	0.057	0.053
rv0602c	tcrA	2.23183	0.91171	0.459716	76520.7	170781	69764.7	35177.8	35123	24934	8302	3166	0.459	0.146	0.119	0.09
rv0608	vapB28	2.46326	0.253575	0.208279	75212.7	185268	19072	15665.3	43849	84297	4501	3697	0.583	0.455	0.236	0.236
rv0623	vapB30	2.90089	0.231773	0.149478	155063	449821	35939.4	23178.6	51636	70172	2372	1298	0.333	0.156	0.066	0.056
rv0653c		3.22575	1.0142	0.893574	42005.7	135500	42602.3	37535.2	14660	43631	7285	5330	0.349	0.322	0.171	0.142
rv0674		4.19294	1.20302	0.649272	153132	642075	184221	99424.5	54362	161803	24133	10539	0.355	0.252	0.131	0.106
rv0678		2.39398	0.700203	0.660289	220020	526725	154059	145277	97249	228072	34047	21501	0.442	0.433	0.221	0.148
rv0681		0.207077	0.119876	0.0665765	146448	30326.1	17555.6	9750	40859	1395	790	507	0.279	0.046	0.045	0.052
rv0691c		0.12971	0.0684996	0.0425104	165127	21418.6	11311.1	7019.61	46896	921	509	358	0.284	0.043	0.045	0.051
rv0735	sigL	0.23783	0.0885201	0.0422756	188752	44890.9	16708.3	7979.59	49453	2469	802	391	0.262	0.055	0.048	0.049
rv0737		2.24209	0.136763	0.0826197	152506	341932	20857.1	12600	50327	45477	1168	693	0.33	0.133	0.056	0.055
rv0744c		3.82896	1.00359	0.883937	136977	524481	137470	121079	54654	138463	22545	18283	0.399	0.264	0.164	0.151
rv0757		7.71556	1.1162	0.858583	255860	1.9741e+06	285590	219677	105670	704754	61973	36686	0.413	0.357	0.217	0.167
rv0767c		1.16017	0.663241	0.482405	29489.4	34212.8	19558.6	14225.8	2772	3216	2171	1323	0.094	0.094	0.111	0.093
rv0792c		0.601662	0.287703	0.258716	139712	84059.7	40195.7	36145.8	42752	5632	1849	1735	0.306	0.067	0.046	0.048
rv0818		1.2313	0.928557	0.632838	25964.9	31970.6	24109.9	16431.6	2960	3261	2194	1561	0.114	0.102	0.091	0.095
rv0821c	phoY2	2.21666	0.22418	0.194208	82449.8	182763	18483.6	16012.4	44358	85533	4510	3859	0.538	0.468	0.244	0.241
rv0823c		3.19632	0.731756	0.691137	141582	452541	103603	97852.3	52810	138930	18545	14580	0.373	0.307	0.179	0.149
rv0827c	kmtr	3.7237	0.711636	0.634695	126702	471801	90165.8	80417.2	53595	158997	17402	13108	0.423	0.337	0.193	0.163
rv0844c	narL	1.20943	1.17367	1.35362	26941.2	32583.3	31620	36468.1	1374	1564	1581	1714	0.051	0.048	0.05	0.047
rv0880		3.79092	0.614766	0.304894	125727	476620	77292.5	38333.3	49662	119155	8193	2875	0.395	0.25	0.106	0.075
rv0891c		3.92259	1.10759	0.331465	135623	531992	150215	44954.1	51401	132998	18176	4900	0.379	0.25	0.121	0.109
rv0894		4.21217	1.03494	0.585076	111577	469982	115475	65281.1	48536	155094	25520	12077	0.435	0.33	0.221	0.185
rv0903c	prrA	4.14628	1.16376	1.08968	57834.9	239799	67306	63021.5	18912	87287	12317	11722	0.327	0.364	0.183	0.186
rv0967	csoR	4.49772	0.579148	0.557397	112249	504864	65008.7	62567.3	52757	178217	14952	10699	0.47	0.353	0.23	0.171
rv0981	mprA	3.73615	0.684358	0.583	136950	511668	93723.1	79842.1	57930	175502	18276	12136	0.423	0.343	0.195	0.152
rv1019		2.90276	0.490359	0.444321	133814	388430	65617	59456.5	67710	164306	12336	8205	0.506	0.423	0.188	0.138
rv1027c		3.42499	0.391646	0.476976	127338	436131	49871.3	60737.1	56920	206726	13565	11783	0.447	0.474	0.272	0.194
rv1033c		5.22868	0.432203	0.234395	94209.5	492591	40717.6	22082.2	13943	105907	3461	1612	0.148	0.215	0.085	0.073
rv1049		4.93641	1.53968	1.05079	63007	311029	97010.6	66207.4	17894	86155	18335	8938	0.284	0.277	0.189	0.135
rv1129c		3.80851	0.498587	0.472652	131224	499769	65426.7	62023.4	49734	172920	14721	10606	0.379	0.346	0.225	0.171
rv1151c		3.29632	0.636741	0.590367	138493	456518	88184.3	81761.9	51381	154303	19136	13736	0.371	0.338	0.217	0.168
rv1152		2.07996	0.267056	0.229718	80112.4	166631	21394.5	18403.2	42059	94813	5477	4564	0.525	0.569	0.256	0.248
rv1167c		3.12975	0.670932	0.759311	129008	403763	86555.6	97957.1	49281	132838	16359	13714	0.382	0.329	0.189	0.14
rv1176c		3.41287	0.623207	0.592984	136125	464578	84834.1	80720	54450	161673	18409	12108	0.4	0.348	0.217	0.15
rv1186c		3.3242	0.725109	0.486873	118674	394495	86051.3	57778.9	46164	180284	26848	16467	0.389	0.457	0.312	0.285
rv1186c		3.07602	0.59589	0.586422	153319	471613	91361.4	89909.7	57648	153746	18455	13936	0.376	0.326	0.202	0.155
rv1189		3.30352	0.840438	0.662633	156363	516549	131414	103611	57229	157031	26677	16267	0.366	0.304	0.203	0.157
rv1219c		3.8594	1.92296	1.59614	15513.6	59873.2	29832.1	24761.9	4561	12274	3908	2600	0.294	0.205	0.131	0.105
rv1221	sigE	1.57432	0.119957	0.0605982	155183	244308	18615.4	9403.85	50745	29317	968	489	0.327	0.12	0.052	0.052
rv1255c		4.78421	0.304713	0.17847	28771.9	137651	8767.18	5134.94	13120	87133	3954	2131	0.456	0.633	0.451	0.415
rv1267c	embR	3.39532	0.708101	0.574888	154385	524188	109321	88754.4	59284	158829	25581	15177	0.384	0.303	0.234	0.171
rv1287		3.23157	0.813794	0.62171	151854	490728	123578	94409.4	55275	160468	28423	16144	0.364	0.327	0.23	0.171
rv1332		3.52144	0.751223	0.439114	141941	499836	106629	62328.1	55073	133956	16101	7978	0.388	0.268	0.151	0.128
rv1353c		2.96669	0.698909	0.259177	170625	506192	119252	44222.2	66032	124017	18007	5174	0.387	0.245	0.151	0.117
rv1358		2.9446	0.328281	0.236746	131425	386996	43144.5	31114.4	60850	174148	11347	6254	0.463	0.45	0.263	0.201
rv1359		5.38361	1.2754	0.735698	57183.5	307854	72932	42069.8	18699	52643	7512	3618	0.327	0.171	0.103	0.086
rv1379	pyrR	6.90837	2.39617	1.52205	53162.4	367266	127386	80916	20946	74555	18471	10600	0.394	0.203	0.145	0.131
rv1395		5.35522	2.46717	1.64856	71766.2	384324	177059	118311	22104	93775	23903	14079	0.308	0.244	0.135	0.119
rv1404		0.355544	0.295957	0.220271	67471.9	23989.2	19968.8	14862.1	21591	2231	1278	862	0.32	0.093	0.064	0.058
rv1423	whiA	3.79804	0.256931	0.232308	97248.2	369352	24986.1	22591.5	26646	77564	1799	1604	0.274	0.21	0.072	0.071
rv1453		5.90397	0.684726	0.620182	68495.2	404394	46900.5	42479.5	21576	110804	9427	7264	0.315	0.274	0.201	0.171
rv1460		3.67965	0.510003	0.156512	43132	158711	21997.4	6750.68	35627	108082	8579	2464	0.826	0.681	0.39	0.365
rv1473A		5.99383	1.86252	1.52678	70106.4	420206	130575	107037	25028	105892	21806	14557	0.357	0.252	0.167	0.136
rv1474c		7.0364	1.8666	1.22666	61201.9	430640	114239	75074.1	26378	104215	21020	12162	0.431	0.242	0.184	0.162
rv1556		4.18119	1.35241	0.654952	74264.2	310513	100436	48639.5	28666	60550	10144	4183	0.386	0.195	0.101	0.086
rv1560	vapB11	6.13298	1.14973	0.715299	76353.2	468272	87785.7	54615.4	17943	110044	8603	4970	0.235	0.235	0.098	0.091
rv1626		2.15392	0.534397	0.507236	96809.1	208519	51734.4	49105	49179	87578	12468	10754	0.508	0.42	0.241	0.219
rv1657	argR	5.47353	1.02559	0.724527	58990.5	322886	60500	42740.3	24953	122051	10890	6582	0.423	0.378	0.18	0.154
rv1674c		8.77502	1.2499	0.727653	63151.1	554152	78932.8	45952.1	28418	189520	19970	7674	0.45	0.342	0.253	0.167
rv1719		6.89618	1.5561	1.18359	61409.2	423489	95558.7	72683.5	18607	100367	17105	11484	0.303	0.237	0.179	0.158
rv1725c		5.78411	1.24404	1.08265	61600	356301	76632.8	66691.2	20328	104040	13564	9070	0.33	0.292	0.177	0.136
rv1740	vapB34	2.2385	0.350891	0.260085	87392.9	195629	30665.3	22729.5	48940	108183	7697	6387	0.56	0.553	0.251	0.281
rv1773c		5.03956	0.837415	0.749835	79939.7	402861	66942.7	59941.6	25181	113204	12853	9231	0.315	0.281	0.192	0.154
rv1776c		4.99924	1.04995	0.897119	81743.1	408654	85825.8	73333.3	26730	115649	15277	9020	0.327	0.283	0.178	0.123
rv1816		4.37289	0.416273	0.386301	86739.5	379302	36107.3	33507.6	28971	113032	7402	4423	0.334	0.298	0.205	0.132
rv1828		5.80257	1.48635	1.0046	75579.1	438553	112337	75927	31063	111831	20333	10402	0.411	0.255	0.181	0.137
rv1830		6.36604	0.896668	0.654832	88888.3	565867	79703.3	58206.9	33422	178248	19607	8440	0.376	0.315	0.246	0.145
rv1846	blaI	3.31575	0.496776	0.587272	84261.1	279389	41858.9	49484.2	45501	117064	10381	10936	0.54	0.419	0.248	0.221
rv1909c	furA	5.13449	0.530278	0.441877	84615.6	434458	44869.8	37389.7	29277	149019	9647	5085	0.346	0.343	0.215	0.136
rv1931c		6.05383	0.79955	0.853786	76394.8	462481	61081.4	65224.8	32315	137357	13499	8414	0.423	0.297	0.221	0.129
rv1956	higA	0.438871	0.369336	0.264219	49622.2	21777.8	18327.3	13111.1	4466	1372	1008	708	0.09	0.063	0.055	0.054
rv1960c	parD	0.811959	0.755968	0.612056	14418.6	11707.3	10900	8825	620	480	436	353	0.043	0.041	0.04	0.04
rv1963c	mce3R	4.19536	2.46729	1.82796	56272.5	236083	138840	102864	26223	87823	52204	39294	0.466	0.372	0.376	0.382
rv1985c		4.17653	1.38685	0.815398	123858	517297	171773	100993	50534	150016	30232	15351	0.408	0.29	0.176	0.152
rv1990c		0.728598	0.835209	0.811178	8104.84	5905.17	6769.23	6574.47	1005	685	616	618	0.124	0.116	0.091	0.094
rv1994c	cmtR	3.79051	1.24394	0.59607	122825	465571	152788	73212.5	40778	85665	15126	5857	0.332	0.184	0.099	0.08
rv2009	vapB15	3.90272	1.02133	0.613393	133814	522237	136668	82080.5	68245	160849	28017	14282	0.51	0.308	0.205	0.174
rv2011c		0.736729	0.359818	0.27601	109254	80490.4	39311.5	30155.2	28843	8371	2398	1749	0.264	0.104	0.061	0.058
rv2017		3.88997	0.812693	0.60191	108729	422954	88363.6	65445.4	40991	101932	10692	7788	0.377	0.241	0.121	0.119
rv2021c		2.89355	0.447393	0.415423	77428.2	224043	34640.8	32165.5	32907	94546	8487	8942	0.425	0.422	0.245	0.278
rv2034		3.6464	0.960577	0.377369	177843	648486	170831	67112.4	35035	137479	15204	5973	0.197	0.212	0.089	0.089
rv2069	sigC	0.213739	0.138924	0.117538	161820	34587.3	22480.8	19020	41426	2179	1169	951	0.256	0.063	0.052	0.05
rv2160A		3.41083	0.475332	0.353739	130366	444655	61966.9	46115.4	69876	184532	14996	8393	0.536	0.415	0.242	0.182
rv2160c		2.50312	0.321815	0.327464	79410.7	198775	25555.6	26004.1	34226	90045	5980	6267	0.431	0.453	0.234	0.241
rv2175c		3.59651	0.86454	0.691393	109369	393346	94553.7	75616.8	37076	113677	16736	12628	0.339	0.289	0.177	0.167
rv2242		4.09274	1.69836	0.830963	103874	425129	176415	86315.2	40303	105857	18700	7941	0.388	0.249	0.106	0.092
rv2250c		4.08234	0.945491	0.463442	66005.6	269457	62407.7	30589.7	23564	72484	8113	3579	0.357	0.269	0.13	0.117
rv2258c		1.97349	0.283853	0.258257	87387.3	172458	24805.2	22568.4	34518	77951	5730	5281	0.395	0.452	0.231	0.234
rv2282c		2.9061	0.65063	0.705268	52247.8	151837	33993.9	36848.7	17503	40085	5609	5601	0.335	0.264	0.165	0.152
rv2324		3.13714	0.594955	0.574457	67570.5	211978	40201.4	38816.3	21082	39216	5588	5706	0.312	0.185	0.139	0.147
rv2359		3.30107	0.273871	0.230708	136884	451865	37488.7	31580.3	61598	204243	9972	6095	0.45	0.452	0.266	0.193
rv2374	hrcA	4.28932	1.47787	0.717916	64828.1	278068	95807.5	46541.1	26774	77581	15425	6795	0.413	0.279	0.161	0.146
rv2444c		0.413469	0.195891	0.176097	102098	42214.3	20000	17979.2	46965	2955	960	863	0.46	0.07	0.048	0.048
rv2462		4.28821	1.33204	0.530611	149969	643098	199764	79575	52639	131835	27967	9549	0.351	0.205	0.14	0.12
rv2478c		3.86992	1.06862	0.924783	90179.9	348989	96367.6	83396.8	37605	62469	6553	5254	0.417	0.179	0.068	0.063
rv2488c		4.37042	0.869646	0.66833	122911	537171	106889	82144.9	45477	97228	7696	5668	0.37	0.181	0.072	0.069
rv2506		0.27733	0.935177	0.0796753	177350	49184.6	165854	14130.4	48594	3197	30683	650	0.274	0.065	0.185	0.046
rv2595	vapB40	2.9554	0.471084	0.520021	81002.1	239394	38158.8	42122.8	39367	96715	8891	9604	0.486	0.404	0.233	0.228
rv2621c		3.82103	1.66585	0.869848	79879.2	305221	133067	69482.8	35706	70506	15968	6045	0.447	0.231	0.12	0.087
rv2640c		2.73337	0.687781	0.735491	93211.4	254782	64109	68556.1	39242	88664	13527	13437	0.421	0.348	0.211	0.196
rv2703		3.74485	0.575738	0.602937	128913	482759	74219.9	77726.3	59042	228345	17887	13913	0.458	0.473	0.241	0.179
rv2710		3.27423	0.31678	0.245933	127210	416514	40297.4	31285	66785	198677	10840	6476	0.525	0.477	0.269	0.207
rv2711		2.54405	0.337486	0.22073	146839	373565	49556	32411.8	67399	170719	13281	6612	0.459	0.457	0.268	0.204
rv2720	lexA	2.10133	1.40057	1.01395	54727.3	115000	76649.1	55490.6	4816	7130	4369	2941	0.088	0.062	0.057	0.053
rv2745c	clgR	2.78733	0.654377	0.658166	86633.6	241476	56691	57019.2	39245	96349	13209	11860	0.453	0.399	0.233	0.208
rv2760	vapB42	2.90089	0.231773	0.149478	155063	449821	35939.4	23178.6	51636	70172	2372	1298	0.333	0.156	0.066	0.056
rv2778c		2.30251	0.664511	0.661592	99312.3	228668	65994.2	65704.2	34660	73631	11285	9330	0.349	0.322	0.171	0.142
rv2788		3.49588	0.350722	0.36827	137857	481930	48349.4	50768.5	43287	193736	12039	10306	0.314	0.402	0.249	0.203
rv2827c		3.12845	0.399946	0.42433	77346	241973	30934.2	32820.2	30629	107920	7053	7483	0.396	0.446	0.228	0.228
rv2884		1.28333	0.276811	0.191573	46930.6	60227.3	12990.9	8990.65	14877	9275	1429	962	0.317	0.154	0.11	0.107
rv2887		3.86946	0.917477	0.611497	175498	679081	161015	107316	85643	241753	31559	16956	0.488	0.356	0.196	0.158
rv2912c		2.56593	0.249042	0.299861	96243.9	246956	23968.8	28859.8	43406	105450	6136	6176	0.451	0.427	0.256	0.214
rv2986c		0.895314	0.623675	0.367505	26024.4	23300	16230.8	9564.1	1067	932	633	373	0.041	0.04	0.039	0.039
rv2989		4.19294	1.20302	0.649272	153132	642075	184221	99424.5	54362	161803	24133	10539	0.355	0.252	0.131	0.106
rv3050c		1.6915	1.03032	0.72315	146448	247717	150889	105904	40859	11395	6790	5507	0.279	0.046	0.045	0.052
rv3055		0.12971	0.0684996	0.0425104	165127	21418.6	11311.1	7019.61	46896	921	509	358	0.284	0.043	0.045	0.051
rv3058c		4.09545	1.34509	0.90854	118690	486089	159648	107834	47832	137077	29056	16283	0.403	0.282	0.182	0.151
rv3060c		2.12731	0.155715	0.0901195	123069	261806	19163.6	11090.9	37536	33773	1054	610	0.305	0.129	0.055	0.055
rv3066		1.55156	0.113731	0.0746845	119477	185376	13588.2	8923.08	36321	21689	693	464	0.304	0.117	0.051	0.052
rv3082	virS	0.23783	0.0885201	0.0422756	188752	44890.9	16708.3	7979.59	49453	2469	802	391	0.262	0.055	0.048	0.049
rv3095		2.63251	0.330421	0.284777	159189	419065	52599.3	45333.3	85166	211628	14833	9384	0.535	0.505	0.282	0.207
rv3124	moaR1	2.24209	0.136763	0.0826197	152506	341932	20857.1	12600	50327	45477	1168	693	0.33	0.133	0.056	0.055
rv3133c		2.63975	0.334919	0.304475	165206	436102	55330.5	50301	73847	184471	13058	9859	0.447	0.423	0.236	0.196
rv3138c	dosR	2.23183	0.91171	0.459716	76520.7	170781	69764.7	35177.8	35123	24934	8302	3166	0.459	0.146	0.119	0.09
rv3143		5.18075	1.99344	1.30775	66908.9	346638	133379	87500	26429	100525	24275	13125	0.395	0.29	0.182	0.15
rv3160c		2.18948	0.3232	0.277057	161803	354266	52294.9	44828.8	85594	178550	12237	9952	0.529	0.504	0.234	0.222
rv3164c	moxR3	4.12831	0.548004	0.380257	75546.9	311881	41400	28727.3	23344	55203	3933	2212	0.309	0.177	0.095	0.077
rv3167c		4.51762	1.02524	0.677096	68913.4	311325	70652.5	46661	24671	72850	8337	5506	0.358	0.234	0.118	0.118
rv3173c		3.50504	0.355654	0.294275	122212	428356	43465.1	35963.9	23098	87813	3738	2985	0.189	0.205	0.086	0.083
rv3183		2.75586	0.402916	0.358699	170861	470868	68842.5	61287.7	79792	225075	18794	13422	0.467	0.478	0.273	0.219
rv3197A	whiB7	3.33135	0.787756	0.696962	84947.2	282989	66917.6	59205	25739	75558	11376	9532	0.303	0.267	0.17	0.161
rv3208		3.28948	0.490955	0.363451	112227	369167	55098.2	40788.9	42085	94876	6171	3671	0.375	0.257	0.112	0.09
rv3219		2.3446	0.259724	0.249758	156800	367634	40724.8	39162.2	78557	170950	10507	7245	0.501	0.465	0.258	0.185
rv3223	sigH	3.465	1.16944	0.856697	164578	570262	192464	140993	54969	154541	37723	21008	0.334	0.271	0.196	0.149
rv3246c	mtrA	2.94582	0.285531	0.200655	123092	362608	35146.7	24699.1	71886	186743	10544	5335	0.584	0.515	0.3	0.216
rv3249c		5.28228	1.4392	0.693314	86931.1	459194	125111	60270.6	34077	99186	14638	5123	0.392	0.216	0.117	0.085
rv3260c	whiB2	0.685546	0.507628	0.376918	78266.3	53655.2	39730.2	29500	14401	4668	2503	1770	0.184	0.087	0.063	0.06
rv3286c	sigF	1.33203	1.22797	1.20957	17442.9	23234.4	21419.4	21098.4	1221	1487	1328	1287	0.07	0.064	0.062	0.061
rv3291c	lrpA	2.97918	1.59043	0.908426	136030	405259	216346	123573	53868	109420	33750	17671	0.396	0.27	0.156	0.143
rv3295		3.84747	0.437015	0.291069	93481.8	359669	40852.9	27209.7	33373	61863	2778	1687	0.357	0.172	0.068	0.062
rv3301c	phoY1	2.75789	0.597268	0.538985	185027	510283	110511	99726.8	75676	209216	25749	18250	0.409	0.41	0.233	0.183
rv3328c	sigJ	3.50028	0.805894	0.422463	173813	608396	140075	73429.8	77347	142973	18630	8371	0.445	0.235	0.133	0.114
rv3334		3.62622	0.40776	0.311066	105661	383151	43084.5	32867.6	33389	65902	3059	2235	0.316	0.172	0.071	0.068
rv3405c		0.34218	0.158469	0.126899	103114	35283.6	16340.4	13085.1	33409	2364	768	615	0.324	0.067	0.047	0.047
rv3414	sigD	0.29793	0.952102	0.0686508	150098	44718.8	142909	10304.3	38275	2862	25009	474	0.255	0.064	0.175	0.046
rv3416	whiB3	5.15355	1.9714	1.20768	37806.3	194837	74531.2	45657.9	9565	27472	9540	5205	0.253	0.141	0.128	0.114
rv3488		3.13953	0.248627	0.306355	59974.2	188291	14911.2	18373.4	39523	111468	3862	4281	0.659	0.592	0.259	0.233
rv3557c		3.19092	0.541614	0.206416	96818.8	308942	52438.4	19985	56639	158487	17462	5316	0.585	0.513	0.333	0.266
rv3574	kstR	4.33174	0.535979	0.282916	136083	589474	72937.5	38500	80697	283537	9336	4158	0.593	0.481	0.128	0.108
rv3575c		4.5073	1.81665	0.696669	96659.2	435672	175596	67339.4	30351	86263	23881	7340	0.314	0.198	0.136	0.109
rv3583c		3.08748	0.367565	0.280385	155413	479836	57124.5	43575.6	78950	214007	15595	8933	0.508	0.446	0.273	0.205
rv3597c		2.93733	0.351833	0.317942	142810	419479	50245.1	45405.1	80973	192541	12913	8854	0.567	0.459	0.257	0.195
rv3676	crp	2.11165	1.2881	0.929807	42289.2	89300	54472.7	39320.8	3510	5358	2996	2084	0.083	0.06	0.055	0.053
rv3681c	whiB4	1.86696	0.960263	0.481671	65500	122286	62897.2	31549.5	24759	17120	6730	2871	0.378	0.14	0.107	0.091
rv3692	moxR	2.91944	0.279303	0.146513	104535	305184	29197	15315.8	32824	46388	1927	873	0.314	0.152	0.066	0.057
rv3736		11.8288	2.01689	2.00127	27453.4	324741	55370.4	54941.6	8538	97747	8970	7527	0.311	0.301	0.162	0.137
rv3744	nmtR	4.12783	1.41616	0.689161	108895	449498	154213	75045.9	36153	107430	19585	8180	0.332	0.239	0.127	0.109
rv3765c	tcrX	0.214936	0.242248	0.138299	87654.1	18840	21234	12122.4	11658	942	998	594	0.133	0.05	0.047	0.049
rv3830c		1.57432	0.119957	0.0605982	155183	244308	18615.4	9403.85	50745	29317	968	489	0.327	0.12	0.052	0.052
rv3833		0.222721	0.116212	0.0538966	98479.2	21933.3	11444.4	5307.69	28362	987	515	276	0.288	0.045	0.045	0.052
rv3840		0.109783	0.0683948	0.0422017	139387	15302.3	9533.33	5882.35	35683	658	429	300	0.256	0.043	0.045	0.051
rv3849	espR	5.91284	1.04949	0.884069	38315.5	226553	40211.9	33873.6	7165	36022	4745	2947	0.187	0.159	0.118	0.087
rv3852		3.05738	0.488162	0.370729	202801	620040	99000	75184.4	110324	277778	22077	13458	0.544	0.448	0.223	0.179
rv3855	ethR	3.64448	0.315272	0.231008	131000	477427	41300.7	30262	74539	248262	12225	6930	0.569	0.52	0.296	0.229
rv3862c		2.62267	0.227955	0.199695	150515	394750	34310.6	30057	72247	175269	9058	5801	0.48	0.444	0.264	0.193
rv3911	sigM	0.269357	0.083412	0.0464831	154105	41509.1	12854.2	7163.27	36831	2283	617	351	0.239	0.055	0.048	0.049
