## Supplementary material for "*Mycobacterium tuberculosis* response to cholesterol is integrated with environmental pH and potassium levels via a lipid utilization regulator": Table S2

### Sheet: Sheet1
Table S2. Comparison of effect of acidic pH on genes differentially expressed ≥1 log2-fold in cholesterol in WT Mtb, after 4 hours exposure to cholesterol media at pH 5.7 or pH 7.
CDC1551 Gene Number	H37Rv Gene Number	Gene Name	Product	7H9, pH 7_1_counts	7H9, pH 7_2_counts	Cholesterol, pH 7_1_counts	Cholesterol, pH 7_2_counts	Cholesterol, pH 5.7_1_counts	Cholesterol, pH 5.7_2_counts	Cholesterol, pH 7 vs 7H9, pH 7 log2-fold change	Cholesterol, pH 5.7 vs 7H9, pH 7 log2-fold change	(Cholesterol, pH 5.7 vs 7H9, pH 7 log2-fold change) - (Cholesterol, pH 7 vs 7H9, pH 7 log2-fold change)
MT0328.1				0.36	0.36	0.36	39.55	33.21	44.3	1.29948	4.22894	2.92946
MT2719	Rv2641	cadI	Cadmium inducible protein CadI	83.83	90.5	259.18	241.32	1086.27	1126.93	1.41866	3.50586	2.08719
MT0996	Rv0968		Conserved protein	43.95	56.2	85.14	162.54	310.99	371.89	1.12937	2.6102	1.48083
MT0873	Rv0850		Putative transposase (fragment)	16.85	20.61	66.36	75.89	144.18	211.69	1.68396	3.00868	1.32472
MT3561	Rv3453, Rv3454		Probable conserved integral membrane protein	6.33	9.27	17.53	19.24	35.81	48.6	1.11286	2.26273	1.14987
MT0874	Rv0851c		Probable short-chain type dehydrogenase/reductase	7.75	7.89	16.7	20.46	31.05	48.73	1.04719	2.11626	1.06906
MT0868				5.11	9.53	23.29	39.99	43.24	52.37	1.20819	2.1385	0.93031
MT3349	Rv3251c	rubA	Probable rubredoxin RubA	166.59	153.88	36.78	56.13	88.49	120.28	-1.64303	-0.720304	0.922721
MT3220.2	Rv3135	PPE50	PPE family protein PPE50	265.1	331.27	850.74	885.88	1410.65	1887.06	1.46408	2.32126	0.857183
MT3222				142.4	196.62	452.21	509.93	812.02	977.93	1.42439	2.26525	0.840864
MT3039	Rv2963		Probable integral membrane protein	20.68	20.11	47.93	44.57	75.18	95.81	1.06957	1.90339	0.833816
MT0870	Rv0847	lpqS	Probable lipoprotein LpqS	117.5	131.9	393.16	391.9	721.34	715.59	1.55948	2.38446	0.824983
MT2166	Rv2107	PE22	PE family protein PE22	300.74	365.65	45.29	60.63	94.11	117.78	-2.55304	-1.73339	0.819644
MT3641	Rv3537	kstD	Probable dehydrogenase	8.04	7.92	17.56	17.52	17.77	21.47	1.0051	1.81363	0.808527
MT1162	Rv1130	prpD	Possible methylcitrate dehydratase PrpD	158.12	177.85	262.87	266.41	321.43	261.54	1.06117	1.85686	0.795691
MT3224	Rv3137		Probable monophosphatase	20.04	26.08	66.71	76.97	115.17	137.01	1.51522	2.29673	0.781508
MT3675	Rv3570c	hsaA	Possible oxidoreductase. Possible 3-hydroxy-9,10-seconandrost-1,3,5(10)-triene-9,17-dione hydroxylase.	18.94	19.83	37.37	48.41	70.65	73.72	1.03231	1.79289	0.76058
MT0738	Rv0711	atsA	Possible arylsulfatase AtsA (aryl-sulfate sulphohydrolase) (arylsulphatase)	290.6	309.8	84.62	80.06	141.21	160.33	-1.83562	-1.09677	0.738851
MT2165.1				756.13	962.72	127.05	166.32	218.47	328.5	-2.44544	-1.73007	0.715369
MT0195	Rv0186	bglS	Probable beta-glucosidase BglS (gentiobiase) (cellobiase) (beta-D-glucoside glucohydrolase)	66.42	84.36	194.13	207.06	317.39	368.66	1.34568	2.05883	0.713152
MT3326	Rv3229c	desA3	Possible linoleoyl-CoA desaturase (delta(6)-desaturase)	85.95	79.44	16.05	13.48	25.71	29.61	-2.35494	-1.66555	0.689391
MT3221	Rv3136	PPE51	PPE family protein PPE51	213.19	250.77	673.4	672.48	1098.25	1149.78	1.46464	2.14842	0.683773
MT3969	Rv3854c	ethA	Monooxygenase EthA	264.45	342.68	20.08	22.04	30.85	44.13	-3.75189	-3.08536	0.666536
MT3350	Rv3252c	alkB	Probable transmembrane alkane 1-monooxygenase AlkB (alkane 1-hydroxylase) (lauric acid omega-hydroxylase) (omega-hydroxylase) (fatty acid omega-hydroxylase) (alkane hydroxylase-rubredoxin)	89.69	101.79	24.3	25.3	38.55	47.39	-1.90019	-1.25158	0.648612
MT0196				411.76	488.37	1226.62	1219.67	1931.88	1941.28	1.36354	1.97504	0.611507
MT0869	Rv0846c		Probable oxidase	20.25	22.54	51.37	46.38	69.25	84.07	1.09847	1.69703	0.598554
MT2167	Rv2108	PPE36	PPE family protein PPE36	192.43	213.88	39.02	46.73	48.67	85.01	-2.1959	-1.61144	0.584456
MT3327	Rv3230c		Hypothetical oxidoreductase	47.93	46.35	16.28	16.1	25.68	28.34	-1.47789	-0.898711	0.579184
MT3347	Rv3249c		Possible transcriptional regulatory protein (probably TetR-family)	132.43	149.85	64.15	76.43	93.13	118.02	-1.00476	-0.527539	0.477219
MT3970	Rv3855	ethR	Transcriptional regulatory repressor protein (TetR-family) EthR	64.63	84.35	8.59	12.98	16.68	18.29	-2.58744	-2.12486	0.462588
MT3252	Rv3163c		Possible conserved secreted protein	1.31	1.38	3.64	5.54	4.22	6.08	1.20396	1.57202	0.368067
MT1895	Rv1847		Conserved protein	51.6	68.66	123.48	145.92	149.07	204.78	1.07161	1.41239	0.340785
MT3647	Rv3543c	fadE29	Probable acyl-CoA dehydrogenase FadE29	3.39	6.2	11.86	15.17	14.65	18.2	1.25518	1.58263	0.327446
MT3648	Rv3544c	fadE28	Probable acyl-CoA dehydrogenase FadE28	6.76	8.56	16.58	20.7	20.25	26.42	1.10765	1.43024	0.322589
MT2182.1	Rv2123	PPE37	PPE family protein PPE37	27.67	40.99	66.71	121.77	109.64	119.04	1.27208	1.59462	0.322548
MT3650	Rv3546	fadA5	Probable acetyl-CoA acetyltransferase FadA5 (acetoacetyl-CoA thiolase)	7.98	9.13	20.8	20.89	20.84	29.67	1.13367	1.38571	0.252036
MT3249	Rv3160c		Possible transcriptional regulatory protein (probably TetR-family)	17.84	23.75	773.24	1164.99	946.09	1175.82	5.21893	5.46879	0.249861
MT1322	Rv1284	canA	Beta-carbonic anhydrase	75.18	57.06	33.2	29.17	38.29	40.91	-1.01404	-0.780985	0.233055
MT0154	Rv0146		Possible S-adenosylmethionine-dependent methyltransferase	208.71	244.49	108.95	116.19	127.39	156.1	-1.0116	-0.781273	0.230329
MT3251	Rv3162c		Possible integral membrane protein	2.4	3.62	56.24	71.97	52.47	67.23	3.58607	3.81387	0.227795
MT3000	Rv2931	ppsA	Phenolpthiocerol synthesis type-I polyketide synthase PpsA	85.74	104.38	202.01	228.78	232.3	293.5	1.12056	1.34143	0.220869
MT3642	Rv3538		Probable dehydrogenase. Possible 2-enoyl acyl-CoA hydratase.	3.66	4.8	12.88	12.68	12.1	16.03	1.28319	1.49793	0.214743
MT3904	Rv3797	fadE35	Probable acyl-CoA dehydrogenase FadE35	14.31	16.2	6.57	7.34	7.56	10.14	-1.07147	-0.871041	0.20043
MT0205	Rv0195		Possible two component transcriptional regulatory protein (probably LuxR-family)	24.22	28.99	5.32	4.57	5.77	8.21	-2.11357	-1.93775	0.175826
MT3004	Rv2934	ppsD	Phenolpthiocerol synthesis type-I polyketide synthase PpsD	22.6	25.48	47.99	53.89	54.52	63.37	1.0157	1.16753	0.151823
MT2168				135.9	180.78	43.33	53.92	45.3	79.04	-1.53202	-1.393	0.139028
MT1257	Rv1219c		Probable transcriptional regulatory protein	21.81	25.62	235.93	311.07	277.27	300.89	3.32102	3.43467	0.11365
MT3003	Rv2933	ppsC	Phenolpthiocerol synthesis type-I polyketide synthase PpsC	56.74	66.7	124.46	136.01	131.61	159.92	1.01832	1.11609	0.0977748
MT0719.2	Rv0692		Conserved hypothetical protein	120.52	133.7	233.2	350.93	313.49	316.65	1.08616	1.18136	0.0951993
MT4025	Rv3906c		Conserved hypothetical protein	50.36	61.6	25.52	25.55	26.93	32.31	-1.06625	-0.991851	0.0744031
MT0704	Rv0675	echA5	Probable enoyl-CoA hydratase EchA5 (enoyl hydrase) (unsaturated acyl-CoA hydratase) (crotonase)	18.48	19.78	45.44	76.88	56.49	68.2	1.47841	1.54681	0.0683992
MT0706.1	Rv0678		Conserved protein	53.68	52.13	305.71	363.25	329.06	373.46	2.4987	2.56561	0.0669062
MT3665	Rv3560c	fadE30	Probable acyl-CoA dehydrogenase FadE30	3.41	2.28	10.56	14.14	9.9	12.79	1.67035	1.70834	0.037996
MT3664	Rv3559c		Probable oxidoreductase	3	2.68	10.07	16.35	8.68	14.54	1.6642	1.68882	0.0246194
MT3248	Rv3159c	PPE53	PPE family protein PPE53	12.63	14.6	144.56	227.84	155.74	261.62	3.5353	3.55	0.0147069
MT3250	Rv3161c		Possible dioxygenase	41.73	43.2	1478.2	1765.04	1460.8	1777.82	5.0569	5.06938	0.0124785
MT3389	Rv3290c	lat	Probable L-lysine-epsilon aminotransferase Lat (L-lysine aminotransferase) (lysine 6-aminotransferase)	38.11	59.65	10.29	13.66	12.76	13.97	-1.9111	-1.90435	0.00674785
MT3247	Rv3159c	PPE53	PPE family protein PPE53	7.4	9.13	33.65	54.42	34.7	51.39	2.19329	2.19898	0.00569113
MT0254	Rv0240	vapC24	Possible toxin VapC24. Contains PIN domain.	11.01	10.85	25.53	38.6	25.09	35.92	1.25736	1.26126	0.00389888
MT0706	Rv0677c	mmpS5	Possible conserved membrane protein MmpS5	56.6	47.59	435.51	529.64	415.63	532.29	2.99263	2.98484	-0.00778593
MT0707	Rv0679c		Conserved threonine rich protein	32.74	38.52	174.69	233.03	180.64	221.68	2.34513	2.33643	-0.00870126
MT3616	Rv3515c	fadD19	Fatty-acid-CoA ligase FadD19 (fatty-acid-CoA synthetase) (fatty-acid-CoA synthase)	17.62	16.83	39.83	38.55	38.97	40.29	1.07673	1.06106	-0.0156653
MT0718	Rv0690c		Conserved hypothetical protein	10.27	13.91	26.7	45.16	28.45	40.39	1.37963	1.34979	-0.0298354
MT3672	Rv3567c	hsaB	Possible oxidoreductase. Possible 3-hydroxy-9,10-seconandrost-1,3,5(10)-triene-9,17-dione hydroxylase.	7.93	10.45	18.43	26.23	18.4	23.61	1.04497	1.01193	-0.0330346
MT0346	Rv0331		Possible dehydrogenase/reductase	32.9	30.99	12.8	12.9	14.05	13.41	-1.24981	-1.28773	-0.037917
MT3065	Rv2987c	leuD	Probable 3-isopropylmalate dehydratase (small subunit) LeuD (isopropylmalate isomerase) (alpha-IPM isomerase) (IPMI)	14.1	16.22	40.82	59	44.26	50.13	1.51071	1.47218	-0.0385227
MT3654	Rv3550	echA20	Probable enoyl-CoA hydratase EchA20 (enoyl hydrase) (unsaturated acyl-CoA hydratase) (crotonase)	3.53	4.61	18.78	30.59	17.58	24.4	2.12198	2.08181	-0.0401718
MT1256	Rv1218c		Probable tetronasin-transport ATP-binding protein ABC transporter	14.05	15.61	270.53	338.33	261.5	315.24	4.13332	4.09208	-0.0412412
MT1254	Rv1216c		Probable conserved integral membrane protein	16.88	18.51	266.18	329.51	267.65	287.06	3.84133	3.78082	-0.0605055
MT0491	Rv0474		Probable transcriptional regulatory protein	100.71	66.99	21.89	24.04	20.72	21.4	-1.69516	-1.77232	-0.0771622
MT3067	Rv2989		Probable transcriptional regulatory protein	10.9	16.64	25.75	38.99	27.34	32.91	1.07271	0.987472	-0.085237
MT0705	Rv0676c	mmpL5	Probable conserved transmembrane transport protein MmpL5	29.97	30.61	260.77	301.96	238.7	299.6	3.07537	2.9888	-0.0865684
MT1253	Rv1215c		Conserved protein	22.98	27.14	45.95	63.4	47.56	57.81	1.03081	0.94418	-0.0866251
MT3669	Rv3564	fadE33	Probable acyl-CoA dehydrogenase FadE33	3.39	4.32	15.15	18.45	11.35	17.45	1.77072	1.64755	-0.123166
MT3674	Rv3569c	hsaD	4,9-DHSA hydrolase	11.61	14.37	22.53	37.34	24.04	29.05	1.03447	0.889643	-0.144828
MT3656	Rv3552		Possible CoA-transferase (beta subunit)	5.82	5.14	20.65	29.93	16.1	26.03	1.82812	1.67309	-0.155031
MT3066	Rv2988c	leuC	Probable 3-isopropylmalate dehydratase (large subunit) LeuC (isopropylmalate isomerase) (alpha-IPM isomerase) (IPMI)	12.45	15.41	43	58.11	40.75	49.94	1.71649	1.55752	-0.158967
MT3655	Rv3551		Possible CoA-transferase (alpha subunit)	3.29	4.91	20.57	30.2	16.47	24.35	2.21955	2.05076	-0.168794
MT3668	Rv3563	fadE32	Probable acyl-CoA dehydrogenase FadE32	3.68	3.78	15.02	19.94	12.98	15.02	1.84218	1.66196	-0.180222
MT1255	Rv1217c		Probable tetronasin-transport integral membrane protein ABC transporter	10.01	11.17	228.89	285.91	214.46	226.81	4.38797	4.20034	-0.187625
MT3660	Rv3556c	fadA6	Probable acetyl-CoA acetyltransferase FadA6 (acetoacetyl-CoA thiolase)	20.01	22.74	47.62	60.18	42.29	54.21	1.22412	1.03444	-0.189677
MT1418.1	Rv1374c		Hypothetical protein	123.94	125.39	66.6	54.1	50.64	65.39	-1.00192	-1.19615	-0.194226
MT0721	Rv0694	lldD1	Possible L-lactate dehydrogenase (cytochrome) LldD1	34.44	46.73	101.49	135.08	89.57	121.8	1.44649	1.24773	-0.198763
MT0258	Rv0244c	fadE5	Probable acyl-CoA dehydrogenase FadE5	516.52	455.94	201.72	163.25	184.78	200.59	-1.18483	-1.38703	-0.202205
MT3673	Rv3568c	hsaC	3,4-DHSA dioxygenase	13.2	14.42	33.08	40.95	30.71	32.66	1.2707	1.05202	-0.218673
MT2735	Rv2659c		Probable PhiRv2 prophage integrase	28.54	27.67	13.09	13.95	13	12	-1.01295	-1.23269	-0.219747
MT3657	Rv3553		Possible oxidoreductase	3.97	4.39	14.52	22.2	12.56	16.35	1.78976	1.56986	-0.219895
MT0206	Rv0196		Possible transcriptional regulatory protein	109.38	120.2	30.31	36.73	29.97	32.08	-1.7202	-1.95146	-0.231257
MT3653	Rv3549c		Probable short-chain type dehydrogenase/reductase	5.17	4.74	25.31	38.49	19.73	29.07	2.2627	2.0283	-0.234402
MT0722	Rv0695		Conserved hypothetical protein	30.73	38.41	94.63	111.05	80.06	97.66	1.46613	1.22693	-0.239207
MT3666	Rv3561	fadD3	Probable fatty-acid-CoA ligase FadD3 (fatty-acid-CoA synthetase) (fatty-acid-CoA synthase)	4.67	3.4	13.6	18.98	11.37	14.3	1.69175	1.44729	-0.244465
MT3178	Rv3094c		Conserved hypothetical protein	43.61	53.93	8.9	11.27	7.71	10.99	-2.16345	-2.42474	-0.261288
MT0207	Rv0197		Possible oxidoreductase	147.65	152.82	39.48	36.36	34.07	33.61	-1.94068	-2.22395	-0.283271
MT3308	Rv3212		Conserved alanine valine rich protein	25.85	36.24	55.31	83.52	47.35	68.43	1.0572	0.769196	-0.288002
MT0723	Rv0696		Probable membrane sugar transferase	6.08	8.66	15.21	20.53	11.82	16.3	1.12384	0.787577	-0.336267
MT3227	Rv3140	fadE23	Probable acyl-CoA dehydrogenase FadE23	56.4	62.9	271.24	253.42	194.86	225.46	2.02725	1.6826	-0.34465
MT3226	Rv3139	fadE24	Probable acyl-CoA dehydrogenase FadE24	52.58	58.48	224.05	203.83	164.23	165.89	1.84084	1.44423	-0.39661
MT3667	Rv3562	fadE31	Probable acyl-CoA dehydrogenase FadE31	4.56	5.67	24.57	28.15	15.42	22.52	2.09568	1.68127	-0.414408
MT0067	Rv0062	celA1	Possible cellulase CelA1 (endoglucanase) (endo-1,4-beta-glucanase) (FI-cmcase) (carboxymethyl cellulase)	240.57	272.56	127.47	120.79	99.31	97.66	-1.04063	-1.46387	-0.423239
MT1978				41.47	69.08	16.91	17.52	16.88	15.12	-1.14538	-1.57613	-0.430748
MT0493	Rv0475	hbhA	Iron-regulated heparin binding hemagglutinin HbhA (adhesin)	694.68	678.71	183.36	183.83	128.05	154.35	-1.87256	-2.36956	-0.497005
MT0492				286.46	200.88	55.07	67.31	38.23	43.31	-1.80756	-2.31003	-0.50247
MT0256	Rv0242c	fabG4	Probable 3-oxoacyl-[acyl-carrier protein] reductase FabG4 (3-ketoacyl-acyl carrier protein reductase)	22.6	26.69	67.89	63.54	45.97	48.26	1.31861	0.814168	-0.504441
MT0786	Rv0761c	adhB	Possible zinc-containing alcohol dehydrogenase NAD dependent AdhB	148.73	149.5	69.95	72.18	51.32	50.14	-1.06614	-1.63468	-0.568535
MT3968	Rv3853	rraA	Regulator of RNase E activity a RraA	59.92	82.99	22.3	41.33	20.79	25.59	-1.0916	-1.66844	-0.576839
MT0257	Rv0243	fadA2	Probable acetyl-CoA acyltransferase FadA2 (3-ketoacyl-CoA thiolase) (beta-ketothiolase)	57.84	63.53	153.3	135.97	95.72	101.71	1.1709	0.583582	-0.587315
MT2338	Rv2280		Probable dehydrogenase	66.25	58.73	32.53	26.61	19.15	19.55	-1.04059	-1.76436	-0.723763
MT1000	Rv0972c	fadE12	Acyl-CoA dehydrogenase FadE12	39.81	41.78	15.64	17.2	8.56	10.17	-1.26968	-2.17049	-0.900811
