## Supplementary material for "*Mycobacterium tuberculosis* response to cholesterol is integrated with environmental pH and potassium levels via a lipid utilization regulator": Table S3

### Sheet: log2>1
Table S3. Comparison of effect of cholesterol on genes differentially expressed ≥1 log2-fold in acidic pH in WT Mtb, after 4 hours exposure to cholesterol, pH 5.7 or 7H9, pH 5.7 media.
CDC1551 Gene Number	H37Rv Gene Number	Gene Name	Product	7H9, pH 7_1_counts	7H9, pH 7_2_counts	7H9, pH 5.7_1_counts	7H9, pH 5.7_2_counts	Cholesterol, pH 5.7_1_counts	Cholesterol, pH 5.7_2_counts	7H9, pH 5.7 vs 7H9, pH 7 log2-fold change	Cholesterol, pH 5.7 vs 7H9, pH 7 log2-fold change	(Cholesterol, pH 5.7 vs 7H9, pH 7 log2-fold change) - (7H9, pH 5.7 vs 7H9, pH 7 log2-fold change)
MT3220.2	Rv3135	PPE50	PPE family protein PPE50	265.1	331.27	25.14	20.87	1410.65	1887.06	-2.56059	2.32126	4.88185
MT3221	Rv3136	PPE51	PPE family protein PPE51	213.19	250.77	25.91	24.67	1098.25	1149.78	-2.08871	2.14842	4.23713
MT3249	Rv3160c		Possible transcriptional regulatory protein (probably TetR-family)	17.84	23.75	33.6	40.14	946.09	1175.82	1.89019	5.46879	3.5786
MT3250	Rv3161c		Possible dioxygenase	41.73	43.2	68.61	58.61	1460.8	1777.82	1.63842	5.06938	3.43096
MT3035	Rv2959c		Possible methyltransferase (methylase)	122.22	119.37	10.15	7.77	179.39	204.37	-2.63506	0.538247	3.17331
MT2526	Rv2450c	rpfE	Probable resuscitation-promoting factor RpfE	427.14	537.34	16.21	13.21	256.18	270.04	-3.89226	-0.96297	2.92929
MT3034	Rv2958c		Possible glycosyl transferase	45.22	45.54	4.1	3.99	71.09	75.47	-2.35074	0.566222	2.91696
MT1449	Rv1405c		Putative methyltransferase	17.11	18.88	38.59	29.77	564.82	575.31	1.96399	4.78853	2.82454
MT3036	Rv2960c		Hypothetical protein	41.7	52.4	6.95	4.02	83.98	85.39	-1.90458	0.723375	2.62796
MT0889	Rv0866	moaE2	Probable molybdenum cofactor biosynthesis protein E2 MoaE2 (molybdopterin converting factor large subunit) (molybdopterin [MPT] converting factor, subunit 2)	61.11	88.83	8.79	8.84	109.84	138.03	-1.92419	0.608074	2.53226
MT3581	Rv3477	PE31	PE family protein PE31	90.61	100.75	21.41	14.12	203.94	251.11	-1.32297	1.11212	2.43509
MT3023	Rv2950c	fadD29	Fatty-acid-AMP ligase FadD29 (fatty-acid-AMP synthetase) (fatty-acid-AMP synthase)	100.33	144.16	30.16	21.7	261.29	360.95	-1.13886	1.22105	2.35992
MT2527	Rv2451		Hypothetical proline and serine rich protein	396.97	441.57	27.4	17.48	229.18	296.95	-3.10332	-0.781049	2.32227
MT2719	Rv2641	cadI	Cadmium inducible protein CadI	83.83	90.5	95.09	95.08	1086.27	1126.93	1.19415	3.50586	2.31171
MT3017	Rv2945c	lppX	Probable conserved lipoprotein LppX	74.42	92.89	11.54	12.92	127.59	149.75	-1.64431	0.612067	2.25638
MT1934	Rv1886c	fbpB	Secreted antigen 85-B FbpB (85B) (antigen 85 complex B) (mycolyl transferase 85B) (fibronectin-binding protein B) (extracellular alpha-antigen)	326.77	320.18	15.56	11.83	141.25	153.8	-3.45259	-1.23247	2.22011
MT2999	Rv2930	fadD26	Fatty-acid-AMP ligase FadD26 (fatty-acid-AMP synthetase) (fatty-acid-AMP synthase)	288.08	375.93	71.97	67.94	677.82	792.71	-1.14269	1.03274	2.17542
MT3021	Rv2947c	pks15	Probable polyketide synthase Pks15	59.39	68.64	15.75	11.35	120.77	143.13	-1.15603	0.920575	2.0766
MT3846				101.14	106.81	27.18	13.17	163.99	241.9	-1.22428	0.804448	2.02873
MT2245	Rv2190c		Conserved hypothetical protein	132.82	167.39	11.76	12.75	103.58	128.15	-2.48498	-0.477133	2.00784
MT1254	Rv1216c		Probable conserved integral membrane protein	16.88	18.51	31.43	28.9	267.65	287.06	1.81332	3.78082	1.9675
MT2640	Rv2564	glnQ	Probable glutamine-transport ATP-binding protein ABC transporter GlnQ	53.58	58.76	4.43	3.23	35.7	34.87	-2.7145	-0.758645	1.95585
MT0329	Rv0315		Possible beta-1,3-glucanase precursor	196.5	222.65	18.55	17.55	149.1	151.71	-2.42121	-0.576001	1.8452
MT1256	Rv1218c		Probable tetronasin-transport ATP-binding protein ABC transporter	14.05	15.61	37.88	34.33	261.5	315.24	2.32728	4.09208	1.7648
MT1255	Rv1217c		Probable tetronasin-transport integral membrane protein ABC transporter	10.01	11.17	31.92	23.95	214.46	226.81	2.43589	4.20034	1.76446
MT3031	Rv2957		Possible glycosyl transferase	20.69	27.39	4.69	4.83	31.28	47.6	-1.17779	0.57832	1.75611
MT0873	Rv0850		Putative transposase (fragment)	16.85	20.61	25.9	18.25	144.18	211.69	1.25624	3.00868	1.75244
MT0330	Rv0316		Possible muconolactone isomerase	70.55	81.42	7.29	7.24	55.66	57.74	-2.23716	-0.516283	1.72088
MT1933	Rv1885c		Chorismate mutase	106.5	112.65	7.91	7.42	54.51	61.67	-2.69024	-1.01034	1.6799
MT1177	Rv1144		Probable short-chain type dehydrogenase/reductase	123.74	198.8	17.41	15.23	103.25	134.64	-2.16323	-0.524872	1.63836
MT1257	Rv1219c		Probable transcriptional regulatory protein	21.81	25.62	40.29	39.17	277.27	300.89	1.80115	3.43467	1.63352
MT0711	Rv0683	rpsG	30S ribosomal protein S7 RpsG	439.2	588	57.98	48.69	332.47	423.14	-2.1555	-0.543138	1.61236
MT2639	Rv2563		Probable glutamine-transport transmembrane protein ABC transporter	58.85	61.69	5.27	4.44	33.1	32.23	-2.49173	-0.96924	1.52249
MT1744	Rv1704c	cycA	Probable D-serine/alanine/glycine transporter protein CycA	30.42	38.24	8.86	7.02	45.59	52.31	-1.01469	0.400042	1.41473
MT0710	Rv0682	rpsL	30S ribosomal protein S12 RpsL	418.4	592.56	74.8	49.75	330.71	427.4	-1.91605	-0.51213	1.40391
MT0743	Rv0718	rpsH	30S ribosomal protein S8 RpsH	426.63	505.09	68.23	55.33	344.15	406.54	-1.8161	-0.417416	1.39869
MT3582	Rv3478	PPE60	PE family protein PPE60	157.21	172.96	24.8	21.14	130.01	143.41	-1.74969	-0.37901	1.37068
MT2740	Rv2666		Probable transposase for insertion sequence element IS1081 (fragment)	55.4	72.68	6.13	5.28	32.44	34.52	-2.33936	-1.0117	1.32766
MT0059	Rv0053	rpsF	30S ribosomal protein S6 RpsF	277.72	316.33	43.71	32.35	211.29	227.14	-1.86395	-0.538053	1.32589
MT2720	Rv2643	arsC	Probable arsenic-transport integral membrane protein ArsC	13.88	16.46	15.77	14.12	84.36	83.43	1.04449	2.31808	1.27359
MT3111	Rv3027c		GCN5-related N-acetyltransferase	27.77	29.23	2.83	4.05	18.81	20.73	-1.86742	-0.616451	1.25097
MT1233	Rv1195	PE13	PE family protein PE13	793.06	1014.41	71.56	53.36	289.02	390.16	-2.74521	-1.50471	1.2405
MT1038	Rv1009	rpfB	Probable resuscitation-promoting factor RpfB	100.13	122.92	15.72	15.68	81.45	90.07	-1.71156	-0.477878	1.23368
MT1431	Rv1387	PPE20	PPE family protein PPE20	66.88	76.22	8.36	6.5	35.72	42.94	-2.16027	-0.962203	1.19807
MT2521	Rv2445c	ndkA	Probable nucleoside diphosphate kinase NdkA (NDK) (NDP kinase) (nucleoside-2-P kinase)	75.5	105.35	13.57	10.2	59.1	67.47	-1.79163	-0.597301	1.19433
MT0213	Rv0203		Possible exported protein	118.15	139.39	20.14	15.82	84.99	102.65	-1.72793	-0.557185	1.17074
MT3197	Rv3115		Probable transposase	182.33	208.43	20.8	12.76	78.9	92.82	-2.44701	-1.2839	1.16311
MT2587	Rv2512c		Transposase for insertion sequence element IS1081	106.71	130.43	12.49	7.9	49.56	53.64	-2.43571	-1.28714	1.14856
MT1042	Rv1014c	pth	Probable peptidyl-tRNA hydrolase Pth	42.91	43.09	7.41	4.46	29.98	30.82	-1.73181	-0.592572	1.13924
MT3107	Rv3023c		Probable transposase	118.07	150.55	12.98	9.26	53.18	56.91	-2.48452	-1.36902	1.1155
MT2985	Rv2917		Conserved hypothetical alanine and arginine rich protein	17.83	16.64	2.5	1.82	10.49	11.22	-1.86229	-0.759193	1.1031
MT3911	Rv3804c	fbpA	Secreted antigen 85-a FbpA (mycolyl transferase 85A) (fibronectin-binding protein A) (antigen 85 complex A)	1606.58	2084.75	302.29	252.23	1220.33	1479.56	-1.63748	-0.552496	1.08499
MT0040	Rv0035	fadD34	Probable fatty-acid-CoA ligase FadD34 (fatty-acid-CoA synthetase) (fatty-acid-CoA synthase)	23.25	30.74	4.62	3.34	18.12	20.53	-1.6391	-0.571493	1.0676
MT1076	Rv1047		Probable transposase	170.43	211.45	22.19	12.27	77.03	86.79	-2.37374	-1.31085	1.06289
MT1237	Rv1199c		Possible transposase	146.56	172.65	17.64	14.59	73.44	80.75	-2.20269	-1.14289	1.05981
MT1406	Rv1361c	PPE19	PPE family protein PPE19	143.22	175.42	24.1	19.65	99.11	109.19	-1.76313	-0.709311	1.05382
MT2617				1.15	1.93	9.74	7.88	44.56	62.64	2.8963	3.93829	1.04198
MT0067	Rv0062	celA1	Possible cellulase CelA1 (endoglucanase) (endo-1,4-beta-glucanase) (FI-cmcase) (carboxymethyl cellulase)	240.57	272.56	22.06	20.03	99.31	97.66	-2.49868	-1.46387	1.03482
MT3705	Rv3598c	lysS	Lysyl-tRNA synthetase 1 LysS (lysine--tRNA ligase 1) (LysRS 1) (lysine translase)	44.46	51.36	8.61	6.82	34.76	37.58	-1.53436	-0.505051	1.02931
MT0237	Rv0227c		Probable conserved membrane protein	98.8	113.24	20.85	16.02	77.36	95.36	-1.43372	-0.405441	1.02828
MT0961	Rv0934	pstS1	Periplasmic phosphate-binding lipoprotein PstS1 (PBP-1) (PstS1)	139.39	144.17	25.86	20.23	105.16	105.98	-1.53512	-0.527065	1.00806
MT1430	Rv1386	PE15	PE family protein PE15	72.9	95.69	12.26	9.97	50.52	54.19	-1.76579	-0.761333	1.00446
MT0064	Rv0058	dnaB	Probable replicative DNA helicase DnaB	41.54	46.06	7.35	6.65	31.1	31.81	-1.54443	-0.576033	0.968401
MT3379.1	Rv3280	accD5	Probable propionyl-CoA carboxylase beta chain 5 AccD5 (pccase) (propanoyl-CoA:carbon dioxide ligase)	154.34	172.86	32.13	27.93	126.21	142.84	-1.35371	-0.389753	0.96396
MT0663	Rv0634B	rpmG2	50S ribosomal protein L33 RpmG2	344.35	403.88	73.11	61.38	257.75	346.09	-1.37067	-0.417851	0.952818
MT3749	Rv3646c	topA	DNA topoisomerase I TopA (omega-protein) (relaxing enzyme) (untwisting enzyme) (swivelase) (type I DNA topoisomerase) (nicking-closing enzyme) (TOPO I)	65.94	85.68	14.1	12.04	51.91	63.56	-1.43437	-0.493783	0.940582
MT0482	Rv0466		Conserved protein	104.41	113.69	19.72	18.3	81.18	86.79	-1.41957	-0.47958	0.939986
MT1043	Rv1015c	rplY	50S ribosomal protein L25 RplY	123.77	121.82	20.03	20.07	83.18	94.95	-1.51104	-0.572374	0.938664
MT0524	Rv0503c	cmaA2	Cyclopropane-fatty-acyl-phospholipid synthase 2 CmaA2 (cyclopropane fatty acid synthase) (CFA synthase) (cyclopropane mycolic acid synthase 2) (mycolic acid trans-cyclopropane synthetase)	108.73	122.97	23.64	17.49	81.59	99.14	-1.40523	-0.466591	0.93864
MT2173	Rv2113		Probable integral membrane protein	23.64	22.04	4.74	2.58	16.25	15.72	-1.5363	-0.603934	0.932362
MT0671	Rv0643c	mmaA3	Methoxy mycolic acid synthase 3 MmaA3 (methyl mycolic acid synthase 3) (MMA3) (hydroxy mycolic acid synthase)	87.17	102.57	14.37	15.63	61.99	69.75	-1.53916	-0.625411	0.913745
MT0062	Rv0056	rplI	50S ribosomal protein L9 RplI	172.06	194.03	37.77	29.92	137.28	154.92	-1.33972	-0.429478	0.910242
MT2537	Rv2462c	tig	Probable trigger factor (TF) protein Tig	136.58	153.65	28.29	27.36	112.42	128.3	-1.28437	-0.377651	0.906719
MT1109	Rv1078	pra	Probable proline-rich antigen homolog Pra	350.86	382.69	65.49	61.9	275.99	267.82	-1.42933	-0.529027	0.900302
MT3112	Rv3028c	fixB	Probable electron transfer flavoprotein (alpha-subunit) FixB (alpha-ETF) (electron transfer flavoprotein large subunit) (ETFLS)	179.43	184.84	36.82	31.79	140.43	152.46	-1.31927	-0.423469	0.895797
MT3825	Rv3722c		Conserved protein	90.33	111.69	19.38	20.09	75.84	93.51	-1.24591	-0.359874	0.886035
MT1234	Rv1196	PPE18	PPE family protein PPE18	784.12	982.42	102.23	72.88	336.5	398.55	-2.24198	-1.35952	0.882455
MT1448	Rv1404		Probable transcriptional regulatory protein	51.46	57	75.15	72.61	315.65	313.29	1.50984	2.3857	0.875864
MT0014	Rv0011c		Probable conserved transmembrane protein	119.36	150.11	19.77	27.01	90	112.83	-1.38106	-0.507947	0.873108
MT2979	Rv2911	dacB2	Probable penicillin-binding protein DacB2 (D-alanyl-D-alanine carboxypeptidase) (DD-peptidase) (DD-carboxypeptidase) (PBP) (DD-transpeptidase) (serine-type D-ala-D-ala carboxypeptidase) (D-amino acid hydrolase)	44.23	47.52	8.01	4.79	26.33	27.24	-1.72954	-0.860926	0.868613
MT1624	Rv1589	bioB	Probable biotin synthetase BioB	107.77	121.03	19.29	15.28	71.64	72.16	-1.62866	-0.763208	0.865454
MT3050	Rv2972c		Possible conserved membrane or exported protein	38.06	42.15	4.76	6.71	24.86	24	-1.64923	-0.792607	0.856624
MT1236	Rv1198	esxL	Putative ESAT-6 like protein EsxL (ESAT-6 like protein 4)	2101.24	2347.1	254.46	195.32	862.95	986.12	-2.21573	-1.36504	0.850685
MT0012				22.92	26.46	48.4	30.48	140.22	196.76	1.65133	2.49937	0.848037
MT0675	Rv0647c		Conserved protein	50.79	61.79	10.66	11.35	43.61	48.35	-1.23832	-0.391512	0.846803
MT2333	Rv2272		Probable conserved transmembrane protein	114.73	143.34	24.08	22.15	75.75	114.93	-1.36221	-0.54079	0.821421
MT0707	Rv0679c		Conserved threonine rich protein	32.74	38.52	50.55	48.46	180.64	221.68	1.53397	2.33643	0.802466
MT0916	Rv0892		Probable monooxygenase	39.06	48.08	5.01	4.43	16.97	20.73	-2.07813	-1.29162	0.786504
MT1419	Rv1375		Conserved hypothetical protein	20.78	23.6	62.4	45.32	203.07	221.83	2.32096	3.10377	0.782804
MT3080.1				185.71	204.94	44.15	26.18	127.43	147.9	-1.37972	-0.603774	0.77595
MT0713	Rv0685	tuf	Probable iron-regulated elongation factor TU Tuf (EF-TU)	857.26	991.1	203.19	162.53	611.59	812.01	-1.25319	-0.4908	0.762387
MT3655	Rv3551		Possible CoA-transferase (alpha subunit)	3.29	4.91	5.6	4.33	16.47	24.35	1.29061	2.05076	0.760148
MT3654	Rv3550	echA20	Probable enoyl-CoA hydratase EchA20 (enoyl hydrase) (unsaturated acyl-CoA hydratase) (crotonase)	3.53	4.61	5.8	4.49	17.58	24.4	1.32257	2.08181	0.759234
MT0277	Rv0264c		Conserved hypothetical protein	38.57	39.24	7.87	6.66	27.07	29.95	-1.30209	-0.54491	0.75718
MT1235	Rv1197	esxK	ESAT-6 like protein EsxK (ESAT-6 like protein 3)	3079.1	3325.21	406.24	264.21	1114.98	1462.25	-2.17553	-1.41946	0.756071
MT3113	Rv3029c	fixA	Probable electron transfer flavoprotein (beta-subunit) FixA (beta-ETF) (electron transfer flavoprotein small subunit) (ETFSS)	360.25	372.12	82.82	56.03	259.68	269.17	-1.32483	-0.573888	0.750938
MT2958	Rv2890c	rpsB	30S ribosomal protein S2 RpsB	219.34	258.21	55.71	35.06	147.73	200.15	-1.31527	-0.567812	0.747454
MT0664	Rv0635	hadA	(3R)-hydroxyacyl-ACP dehydratase subunit HadA	252.67	323.42	75.7	45.39	196.64	266.54	-1.16583	-0.421412	0.744416
MT0672	Rv0644c	mmaA2	Methoxy mycolic acid synthase 2 MmaA2 (methyl mycolic acid synthase 2) (MMA2) (hydroxy mycolic acid synthase)	108.79	108.11	18.26	13.46	56.41	63.11	-1.68523	-0.960884	0.724348
MT2426	Rv2357c	glyS	Probable glycyl-tRNA synthetase GlyS (glycine--tRNA ligase) (GLYRS)	36.96	41.41	8.01	7.01	27.38	29.55	-1.28184	-0.559612	0.722224
MT3053	Rv2976c	ung	Probable uracil-DNA glycosylase Ung (UDG)	82.66	102.16	13.63	13.64	49.34	53.71	-1.64039	-0.929321	0.71107
MT3374	Rv3274c	fadE25	Probable acyl-CoA dehydrogenase FadE25	105.41	102	22.08	17.63	71.89	76.03	-1.30158	-0.593711	0.70787
MT0350	Rv0336		Conserved 13E12 repeat family protein	63.19	76.36	12.21	10.3	39.4	44.88	-1.53058	-0.82356	0.707018
MT2332	Rv2271		Conserved hypothetical protein	235.79	266.36	59.24	40.22	149.72	220.62	-1.24931	-0.55268	0.69663
MT2504	Rv2429	ahpD	Alkyl hydroperoxide reductase D protein AhpD (alkyl hydroperoxidase D)	389.85	472.98	90.54	94.39	325.5	360.71	-1.1155	-0.431386	0.684112
MT2459	Rv2390c		Conserved hypothetical protein	13.67	15.77	23.89	15.26	65.33	79.39	1.43102	2.10934	0.678318
MT2278	Rv2220	glnA1	Glutamine synthetase GlnA1 (glutamine synthase) (GS-I)	335.49	303.88	51.16	37.4	154.52	157.13	-1.77658	-1.09846	0.678123
MT3410	Rv3311		Conserved protein	66.89	58.26	10.59	9.97	35.09	40.56	-1.50823	-0.833261	0.674966
MT3641	Rv3537	kstD	Probable dehydrogenase	8.04	7.92	15.57	11.9	17.77	21.47	1.14177	1.81363	0.671855
MT2659	Rv2582	ppiB	Probable peptidyl-prolyl cis-trans isomerase B PpiB (cyclophilin) (PPIase) (rotamase) (peptidylprolyl isomerase)	105.9	112.31	22.74	14.03	58	73.96	-1.48758	-0.832383	0.655197
MT2458	Rv2389c	rpfD	Probable resuscitation-promoting factor RpfD	19.98	25.17	32.6	33.31	109.72	132.13	1.59794	2.24653	0.648593
MT0173	Rv0164	TB18.5	Conserved protein TB18.5	178.37	224	43.02	39.44	131.9	163.58	-1.1832	-0.546838	0.63636
MT2998	Rv2928	tesA	Probable thioesterase TesA	88.65	108.89	22.44	16.32	62.38	74.85	-1.25566	-0.623793	0.631868
MT3083	Rv3003c	ilvB1	Acetolactate synthase (large subunit) IlvB1 (acetohydroxy-acid synthase)	67.4	92.41	18.27	13.55	49.05	63.14	-1.23005	-0.607585	0.622461
MT0241	Rv0231	fadE4	Probable acyl-CoA dehydrogenase FadE4	35.59	41.76	7.53	7.77	25.52	28.89	-1.2257	-0.605485	0.620214
MT0705	Rv0676c	mmpL5	Probable conserved transmembrane transport protein MmpL5	29.97	30.61	82.74	69.11	238.7	299.6	2.37503	2.9888	0.613769
MT0665	Rv0636	hadB	(3R)-hydroxyacyl-ACP dehydratase subunit HadB	192.68	217.24	53.91	38.9	149.01	174.05	-1.05762	-0.449396	0.608219
MT0060	Rv0054	ssb	Single-strand binding protein Ssb (helix-destabilizing protein)	195.49	194.32	45.49	29.65	121.39	137.88	-1.29514	-0.694648	0.600497
MT4007	Rv3892c	PPE69	PPE family protein PPE69	34.7	33	7.15	6.81	23.77	25.12	-1.17002	-0.571593	0.598424
MT1530	Rv1483	fabG1	3-oxoacyl-[acyl-carrier protein] reductase FabG1 (3-ketoacyl-acyl carrier protein reductase) (mycolic acid biosynthesis a protein)	137.02	169.15	38.99	28.24	103.8	128.06	-1.09745	-0.504375	0.593073
MT1908	Rv1860	apa	Alanine and proline rich secreted protein Apa (fibronectin attachment protein) (immunogenic protein MPT32) (antigen MPT-32) (45-kDa glycoprotein) (45/47 kDa antigen)	129.15	127.6	26.5	19.82	79.5	78.91	-1.38674	-0.793892	0.592845
MT0222	Rv0212c	nadR	Possible transcriptional regulatory protein NadR (probably AsnC-family)	70.52	96.97	20.39	17.92	61.15	70.89	-1.01871	-0.436467	0.582239
MT3510	Rv3402c		Conserved hypothetical protein	85.89	110.8	22.78	21.2	71.94	78.96	-1.05732	-0.47769	0.579631
MT0706	Rv0677c	mmpS5	Possible conserved membrane protein MmpS5	56.6	47.59	139.3	131.45	415.63	532.29	2.40559	2.98484	0.579257
MT3975	Rv3860		Conserved protein	48.05	66.1	15.15	11.38	39.7	51.18	-1.0051	-0.427342	0.57776
MT0003	Rv0003	recF	DNA replication and repair protein RecF (single-strand DNA binding protein)	20.13	26.83	5.94	3.25	13.48	17.99	-1.24248	-0.665731	0.576753
MT0037	Rv0032	bioF2	Possible 8-amino-7-oxononanoate synthase BioF2 (AONS) (8-amino-7-ketopelargonate synthase) (7-keto-8-amino-pelargonic acid synthetase) (7-KAP synthetase) (L-alanine--pimelyl CoA ligase)	10.86	12.31	1.9	1.74	5.55	7.04	-1.5346	-0.958851	0.575746
MT0952	Rv0925c		Conserved protein	61.76	66.3	13.81	11.07	41.36	43.29	-1.26254	-0.69091	0.571631
MT3039	Rv2963		Probable integral membrane protein	20.68	20.11	27.86	22.11	75.18	95.81	1.33909	1.90339	0.564296
MT2412	Rv2347c	esxP	Putative ESAT-6 like protein EsxP (ESAT-6 like protein 7)	2300.84	2497.02	367.08	230.36	842.77	1165.71	-1.92729	-1.36383	0.563462
MT0680	Rv0651	rplJ	50S ribosomal protein L10 RplJ	162.9	151.92	47.04	26.53	107.6	138.8	-1.03191	-0.472851	0.559062
MT3373	Rv3273		Probable transmembrane carbonic anhydrase (carbonate dehydratase) (carbonic dehydratase)	46.18	50.73	11.29	10.38	35.09	38.13	-1.06473	-0.507109	0.557618
MT1447	Rv1403c		Putative methyltransferase	7.86	8.75	12.09	8.97	33.46	38.62	1.36929	1.92526	0.555973
MT2972	Rv2904c	rplS	50S ribosomal protein L19 RplS	482.35	555.56	135.13	94.08	339.29	424.44	-1.09839	-0.550966	0.547426
MT3081	Rv3001c	ilvC	Probable KETOL-acid reductoisomerase IlvC (acetohydroxy-acid isomeroreductase) (alpha-keto-beta-hydroxylacil reductoisomerase)	111.86	118.81	22.77	19.54	64.89	76.32	-1.35411	-0.811773	0.542336
MT3286	Rv3194c		Possible conserved secreted protein	56.68	60.26	13.25	13.71	41.47	49.01	-1.01491	-0.477786	0.537128
MT3052.2				379.38	407.53	69.69	68.02	218.48	239.12	-1.41068	-0.877408	0.533276
MT1828	Rv1778c		Unknown protein	74	95.47	22.34	12.66	51.26	63.62	-1.18003	-0.654083	0.525951
MT1014	Rv0986		Probable adhesion component transport ATP-binding protein ABC transporter	36.14	37.35	9.68	5.67	24.4	25.94	-1.16066	-0.636824	0.523839
MT0997	Rv0969	ctpV	Probable metal cation transporter P-type ATPase CtpV	31.13	36.44	47.15	44.41	145.47	157.06	1.51127	2.03087	0.519599
MT1555	Rv1507c		Conserved protein	34.89	39.32	8.32	7.01	22.74	27.91	-1.15779	-0.64339	0.514402
MT0310	Rv0296c		Probable sulfatase	33.92	37.83	8.19	8.14	25.36	28.23	-1.02882	-0.520855	0.507968
MT1969	Rv1918c	PPE35	PPE family protein PPE35	23.74	29.94	4.93	3.26	11.93	14.5	-1.61326	-1.11155	0.501716
MT1915	Rv1866		Conserved protein	10.05	12.21	2.71	2.37	7.62	8.81	-1.0201	-0.531115	0.488986
MT3049	Rv2971		Probable oxidoreductase	252.95	265.05	57.56	46.16	143.3	182.52	-1.23812	-0.780771	0.457347
MT3013				4.87	7.74	10.89	14.66	42.6	43.74	1.88931	2.34249	0.453172
MT3855				57.51	70.68	16.82	12.32	40.24	51.06	-1.0422	-0.590689	0.451506
MT3730	Rv3628	ppa	Inorganic pyrophosphatase Ppa (pyrophosphate phospho-hydrolase) (PPASE) (inorganic diphosphatase) (diphosphate phospho-hydrolase)	121.35	123.82	30.2	22.31	78.74	82.86	-1.13346	-0.699108	0.434348
MT1066	Rv1037c	esxI	Putative ESAT-6 like protein EsxI (ESAT-6 like protein 1)	202.37	240.55	51.96	42.49	135.26	155.43	-1.13004	-0.704083	0.425958
MT0536	Rv0515		Conserved 13E12 repeat family protein	62.97	78.74	16.26	13.46	40.84	49.86	-1.15447	-0.741706	0.41276
MT1909				50.94	56.41	12.66	5.12	26.09	28.55	-1.37795	-0.972092	0.405855
MT1418.1	Rv1374c		Hypothetical protein	123.94	125.39	21.35	16.97	50.64	65.39	-1.59876	-1.19615	0.40261
MT3118	Rv3033		Unknown protein	24.27	21.64	5.87	3.12	12.47	14.49	-1.23117	-0.830286	0.400881
MT3656	Rv3552		Possible CoA-transferase (beta subunit)	5.82	5.14	6.42	6.82	16.1	26.03	1.27604	1.67309	0.397055
MT2503	Rv2428	ahpC	Alkyl hydroperoxide reductase C protein AhpC (alkyl hydroperoxidase C)	713.75	851.91	185.64	169.04	512.15	554.27	-1.0478	-0.652649	0.395151
MT0002	Rv0002	dnaN	DNA polymerase III (beta chain) DnaN (DNA nucleotidyltransferase)	56.55	59.76	10.7	8.99	26.4	33.01	-1.46273	-1.06792	0.394809
MT0537	Rv0516c		Possible anti-anti-sigma factor	489.4	584.68	95.37	98.77	274.72	291.79	-1.35993	-1.01509	0.34484
MT0915	Rv0891c		Possible transcriptional regulatory protein	33.61	38.05	4.52	2.69	7.73	13.27	-2.15875	-1.81605	0.342701
MT0611	Rv0583c	lpqN	Probable conserved lipoprotein LpqN	62.39	62.64	15.03	10.9	33.13	41.52	-1.17353	-0.843459	0.330071
MT3653	Rv3549c		Probable short-chain type dehydrogenase/reductase	5.17	4.74	9.21	7.08	19.73	29.07	1.69854	2.0283	0.329763
MT0706.1	Rv0678		Conserved protein	53.68	52.13	145.63	103.96	329.06	373.46	2.26578	2.56561	0.299827
MT0995	Rv0967	csoR	Copper-sensitive operon repressor CsoR	70.12	76.27	166.12	124.91	352.85	443.38	2.03521	2.28527	0.250066
MT3716	Rv3614c	espD	ESX-1 secretion-associated protein EspD	81.97	90.38	231.68	183.95	531.76	580.26	2.32045	2.54433	0.223875
MT1861	Rv1813c		Conserved hypothetical protein	117.68	150.95	150.63	106.97	284.65	405.29	1.00313	1.22263	0.219493
MT0195	Rv0186	bglS	Probable beta-glucosidase BglS (gentiobiase) (cellobiase) (beta-D-glucoside glucohydrolase)	66.42	84.36	135.73	121.15	317.39	368.66	1.84355	2.05883	0.215278
MT2056	Rv2000		Unknown protein	25.3	21.62	5.74	4.59	12.32	15	-1.0903	-0.878458	0.211843
MT3646	Rv3542c		Conserved hypothetical protein	5.15	5.17	7.4	5.35	13.37	20.52	1.31147	1.48519	0.173721
MT2411	Rv2346c	esxO	Putative ESAT-6 like protein EsxO (ESAT-6 like protein 6)	782.73	827.55	203.88	168	442.19	509.94	-1.03221	-0.863373	0.168835
MT0996	Rv0968		Conserved protein	43.95	56.2	163	104.15	310.99	371.89	2.44378	2.6102	0.16642
MT0704	Rv0675	echA5	Probable enoyl-CoA hydratase EchA5 (enoyl hydrase) (unsaturated acyl-CoA hydratase) (crotonase)	18.48	19.78	28.21	21.02	56.49	68.2	1.40598	1.54681	0.140829
MT2461	Rv2391	sirA	Ferredoxin-dependent sulfite reductase SirA	57.86	83.68	72.44	66.75	148.47	197.74	1.0641	1.16663	0.102524
MT3616	Rv3515c	fadD19	Fatty-acid-CoA ligase FadD19 (fatty-acid-CoA synthetase) (fatty-acid-CoA synthase)	17.62	16.83	17.9	15.33	38.97	40.29	1.00123	1.06106	0.0598353
MT0870	Rv0847	lpqS	Probable lipoprotein LpqS	117.5	131.9	297.48	302.07	721.34	715.59	2.32909	2.38446	0.0553704
MT0869	Rv0846c		Probable oxidase	20.25	22.54	37.78	27.06	69.25	84.07	1.64534	1.69703	0.0516837
MT0328	Rv0314c		Possible conserved membrane protein	13.2	17.03	16.94	19.78	39.7	48.67	1.26857	1.2982	0.0296292
MT1172.1				6.8	5.22	16.91	8.01	22.7	38.33	1.85249	1.86351	0.0110225
MT2481	Rv2408	PE24	Possible PE family-related protein PE24	2.79	4.99	5.55	3.92	9.03	12.9	1.28708	1.27596	-0.0111175
MT2462	Rv2392	cysH	Probable 3'-phosphoadenosine 5'-phosphosulfate reductase CysH (PAPS reductase, thioredoxin DEP.) (padops reductase) (3'- phosphoadenylylsulfate reductase) (PAPS sulfotransferase)	36.67	47.4	53.98	49.11	97.42	132.53	1.36599	1.31226	-0.0537318
MT3608	Rv3504	fadE26	Probable acyl-CoA dehydrogenase FadE26	7.21	7.17	9.78	6.62	16.64	19.18	1.20674	1.14972	-0.0570124
MT3647	Rv3543c	fadE29	Probable acyl-CoA dehydrogenase FadE29	3.39	6.2	8.08	6.62	14.65	18.2	1.64282	1.58263	-0.060193
MT2171	Rv2111c	pup	Prokaryotic ubiquitin-like protein Pup	108.78	130.43	138.71	96.54	244.2	266.39	1.0296	0.964895	-0.0647053
MT3642	Rv3538		Probable dehydrogenase. Possible 2-enoyl acyl-CoA hydratase.	3.66	4.8	5.77	6.71	12.1	16.03	1.56872	1.49793	-0.070786
MT3718	Rv3616c	espA	ESX-1 secretion-associated protein A, EspA	59.92	56.13	206.74	150.5	371.86	399.48	2.6487	2.56989	-0.0788038
MT1726	Rv1686c		Probable conserved integral membrane protein ABC transporter	7.08	6.59	7.29	8.11	17.87	15.81	1.19024	1.1072	-0.0830424
MT3284				1.04	0.52	8.3	5.09	15.83	21.19	2.73462	2.62104	-0.113587
MT0914	Rv0890c		Probable transcriptional regulatory protein (probably LuxR-family)	11.75	15.15	2.52	2.39	4.48	5.67	-1.32675	-1.46852	-0.141769
MT3933	Rv3825c	pks2	Polyketide synthase Pks2	81.54	91.01	121.82	101.9	221.77	239.05	1.44089	1.29386	-0.147031
MT1409				28.83	31.29	37.17	23.77	56.98	65.43	1.04044	0.86339	-0.177047
MT3456	Rv3349c		Probable transposase	0.59	0.71	1.59	1.67	3.35	4.27	1.9163	1.73591	-0.180382
MT0814	Rv0789c		Hypothetical protein	11.25	14.96	22.72	20.18	37.5	49.07	1.75277	1.5445	-0.208272
MT3717	Rv3615c	espC	ESX-1 secretion-associated protein EspC	84	79.82	269.58	234.64	470.03	528.49	2.65899	2.44144	-0.21755
MT2460				109.14	142.36	181.06	147.66	268.48	376.57	1.43749	1.20153	-0.235958
MT0196				411.76	488.37	1252.4	786.8	1931.88	1941.28	2.21621	1.97504	-0.241165
MT1009	Rv0981	mprA	Mycobacterial persistence regulator MRPA (two component response transcriptional regulatory protein)	30.36	29.97	34	30.01	59.65	63.1	1.13827	0.886425	-0.251843
MT2168				135.9	180.78	43.89	24.54	45.3	79.04	-1.09762	-1.393	-0.295375
MT3633	Rv3530c		Possible oxidoreductase	2.8	4.5	5.84	3.99	6.74	12.24	1.41608	1.11936	-0.29672
MT3650	Rv3546	fadA5	Probable acetyl-CoA acetyltransferase FadA5 (acetoacetyl-CoA thiolase)	7.98	9.13	15.93	12.66	20.84	29.67	1.77398	1.38571	-0.388269
MT0656	Rv0628c		Conserved hypothetical protein	16.97	20.32	20.19	15.79	30.28	32.01	1.00895	0.619283	-0.389671
MT2518.1				1.15	0.77	4.01	3.19	7.27	7.71	2.05002	1.62278	-0.42724
MT0328.1				0.36	0.36	15.99	13.39	33.21	44.3	4.68405	4.22894	-0.455112
MT2468	Rv2397c	cysA1	Sulfate-transport ATP-binding protein ABC transporter CysA1	27.48	35.3	33.84	31.18	48.16	60.62	1.12599	0.670436	-0.455549
MT0420	Rv0407	fgd1	F420-dependent glucose-6-phosphate dehydrogenase Fgd1	22.89	26.03	25.03	23.4	40.2	39.73	1.05469	0.588567	-0.466126
MT2212	Rv2153c	murG	Probable UPD-N-acetylglucosamine-N-acetylmuramyl-(pentapeptide) pyrophosphoryl-undecaprenol-N-acetylglucosamine transferase MurG	9.95	13.78	13.04	12.56	20.72	21.6	1.17961	0.711481	-0.468131
MT1478	Rv1434		Hypothetical protein	2.43	2.44	13.21	10.99	28.36	19.74	2.69385	2.21529	-0.478559
MT3218	Rv3132c	devS	Two component sensor histidine kinase DevS	10.29	13.32	13.24	13.47	20.03	23.2	1.25147	0.747332	-0.504137
MT2733	Rv2656c		Possible PhiRv2 prophage protein	18.74	20.38	27.38	22.43	35.84	43.72	1.37964	0.866222	-0.513415
MT2112	Rv2052c		Conserved protein	15.84	22.7	24.13	22.95	36.79	38.33	1.36859	0.848423	-0.520164
MT2767	Rv2693c		Probable conserved integral membrane alanine and leucine rich protein	22.44	31.69	26.32	29.16	41.21	45.58	1.11549	0.565867	-0.54962
MT3984				14.98	22.57	85.62	33.28	73.8	96.91	2.51567	1.86355	-0.652112
MT3296	Rv3202c		Possible ATP-dependent DNA helicase	3.13	4.39	4.26	4.67	5.95	6.89	1.31674	0.645002	-0.671739
MT2667	Rv2590	fadD9	Probable fatty-acid-CoA ligase FadD9 (fatty-acid-CoA synthetase) (fatty-acid-CoA synthase)	27.62	35.31	34.5	34.31	44.04	55.19	1.21299	0.540493	-0.672494
MT2113	Rv2053c	fxsA	Probable transmembrane protein FxsA	24.07	32.53	45.44	44.12	64.47	63.76	1.7264	1.05059	-0.675805
MT1373	Rv1331		Conserved hypothetical protein	28.93	41.41	54.66	50.34	71.11	78.85	1.6315	0.955278	-0.676222
MT3606	Rv3502c		Probable short-chain type dehydrogenase/reductase. Possible 17-beta-hydroxysteroid dehydrogenase.	13.31	14.67	20.79	20.42	26.75	29.08	1.61026	0.858522	-0.751736
MT2307	Rv2247	accD6	Acetyl/propionyl-CoA carboxylase (beta subunit) AccD6	70.46	82.99	88.37	85.09	113.71	116.85	1.25414	0.477165	-0.776975
MT3626				29	31.34	45.65	27.44	42.61	49.81	1.30996	0.49064	-0.819318
MT2195	Rv2137c		Conserved hypothetical protein	99.93	123.72	146.03	140.56	160	208.7	1.43227	0.597359	-0.834916
MT0604	Rv0575c		Possible oxidoreductase	1.5	3.24	11.2	8.03	11.81	13.26	2.96657	2.11478	-0.851785
MT2601.2	Rv2526	vapB17	Possible antitoxin VapB17	15.76	20.84	37.25	25.71	38.63	39.32	1.77806	0.908325	-0.869735
MT3874	Rv3767c		Possible S-adenosylmethionine-dependent methyltransferase	41	46.28	84.53	51.93	76.09	90.03	1.67946	0.801508	-0.877953
MT3219	Rv3133c	devR	Two component transcriptional regulatory protein DevR (probably LuxR/UhpA-family)	17.29	19.24	26.84	24.01	28.87	32.46	1.52602	0.614233	-0.911784
MT0815	Rv0790c		Hypothetical protein	13.83	16.3	24.38	21.77	25.3	25.74	1.6618	0.631947	-1.02985
MT0270.2				9.5	12.72	36.04	22.51	29.42	33	2.33561	1.24742	-1.08819
MT3638	Rv3534c	hsaF	Probable 4-hydroxy-2-oxovalerate aldolase (HOA)	16.56	18.85	30.6	24.09	25.52	32.79	1.67613	0.58534	-1.09079
MT1727	Rv1687c		Probable conserved ATP-binding protein ABC transporter	4.68	6.3	14.18	9.69	13.74	10.59	2.10267	0.969365	-1.13331
MT0772.5	Rv0747	PE_PGRS10	PE-PGRS family protein PE_PGRS10	2.97	3.32	11.67	5.14	7.6	8.52	2.36991	1.18947	-1.18045
MT3640	Rv3536c	hsaE	Probable hydratase	17.84	16.79	40.9	29.29	31.68	35.5	2.03675	0.808822	-1.22793
MT0264	Rv0250c		Conserved protein	128.48	127.49	239.75	242.83	212.07	229.69	1.96762	0.656422	-1.3112
MT2260	Rv2204c		Conserved protein	246.27	311.1	552.21	342.66	344.46	454.61	1.72825	0.401085	-1.32716
MT0368	Rv0353	hspR	Probable heat shock protein transcriptional repressor HspR (MerR family)	39.34	53.59	104.03	73.45	69.36	88.24	1.97754	0.635314	-1.34223
MT0153	Rv0145		Possible S-adenosylmethionine-dependent methyltransferase	190.28	243.81	257.23	191.96	170.4	200.02	1.11834	-0.3308	-1.44915
MT0137	Rv0129c	fbpC	Secreted antigen 85-C FbpC (85C) (antigen 85 complex C) (AG58C) (mycolyl transferase 85C) (fibronectin-binding protein C)	251.51	283.03	301.68	235.68	195.96	224.17	1.07184	-0.45488	-1.52672
MT3572.1	Rv3467		Conserved hypothetical protein	1.84	2.28	8.48	6.58	4.87	6.62	2.78172	1.19046	-1.59126
MT1161	Rv1129c		Probable transcriptional regulator protein	25.74	33.31	28.59	27.29	18.68	22.11	1.00139	-0.624488	-1.62588
MT2048	Rv1992c	ctpG	Probable metal cation transporter P-type ATPase G CtpG	20.29	24.13	49.22	42.31	30.94	35.66	2.10595	0.467986	-1.63797
MT2302	Rv2242		Conserved hypothetical protein	19.01	25.87	21.59	26.02	15.87	16.1	1.1734	-0.566772	-1.74017
MT3347	Rv3249c		Possible transcriptional regulatory protein (probably TetR-family)	132.43	149.85	157.89	159.79	93.13	118.02	1.24666	-0.527539	-1.77419
MT0908	Rv0885		Conserved hypothetical protein	68.55	81.72	90.35	67.09	45.35	51.12	1.12946	-0.735323	-1.86479
MT3607	Rv3503c	fdxD	Probable ferredoxin FdxD	36.07	30.25	157.89	80.67	67.23	74.39	2.78491	0.913404	-1.87151
MT0284	Rv0271c	fadE6	Probable acyl-CoA dehydrogenase FadE6	35.76	32.9	41.39	38.21	21.55	24.07	1.26817	-0.695983	-1.96415
MT0154	Rv0146		Possible S-adenosylmethionine-dependent methyltransferase	208.71	244.49	277.62	222.29	127.39	156.1	1.20925	-0.781273	-1.99053
MT3327	Rv3230c		Hypothetical oxidoreductase	47.93	46.35	50.53	46.34	25.68	28.34	1.09809	-0.898711	-1.9968
MT2912	Rv2846c	efpA	Possible integral membrane efflux protein EfpA	42.04	44.03	63.54	49.56	29.21	32.53	1.44785	-0.582175	-2.03003
MT1659	Rv1623c	cydA	Probable integral membrane cytochrome D ubiquinol oxidase (subunit I) CydA (cytochrome BD-I oxidase subunit I)	29.22	28.07	37.88	35.6	18.39	21.07	1.41486	-0.639447	-2.05431
MT0365	Rv0350	dnaK	Probable chaperone protein DnaK (heat shock protein 70) (heat shock 70 kDa protein) (HSP70)	646.11	624.75	1107.87	870.62	518.87	515.88	1.68553	-0.404302	-2.08984
MT1848	Rv1799	lppT	Probable lipoprotein LppT	55.7	49.96	76.22	58.39	28.16	32.5	1.3697	-0.857932	-2.22763
MT3387	Rv3288c	usfY	Putative protein UsfY	17.36	22.75	25.99	23.46	8.95	12.84	1.35322	-0.897691	-2.25091
MT2734.1	Rv2658c		Possible prophage protein	23.52	28.38	39.66	32.24	13.35	16.08	1.50879	-0.85248	-2.36127
MT1324	Rv1286	cysN	Probable bifunctional enzyme CysN/CysC: sulfate adenyltransferase (subunit 1) + adenylylsulfate kinase	24.85	28.48	43.01	35.71	16.66	16.34	1.62336	-0.776836	-2.4002
MT3348	Rv3250c	rubB	Probable rubredoxin RubB	20.12	19.24	221.59	151.98	73.63	86.45	4.19249	1.77322	-2.41927
MT3141	Rv3055		Possible transcriptional regulatory protein (probably TetR-family)	5.7	5.93	94.87	49.22	25.24	31.1	4.54895	2.04846	-2.50049
MT1106	Rv1076	lipU	Possible lipase LipU	18.15	17.4	19.59	17.51	6.22	7.56	1.10887	-1.41151	-2.52038
MT0265	Rv0251c	hsp	Heat shock protein Hsp (heat-stress-induced ribosome-binding protein A)	337.47	400.6	1549.54	1603.08	610.86	600.43	3.16024	0.605722	-2.55452
MT1323	Rv1285	cysD	Probable sulfate adenylyltransferase subunit 2 CysD	24.32	24.6	49.04	33.63	13.97	14.74	1.78899	-0.849546	-2.63853
MT1001	Rv0973c	accA2	Probable acetyl-/propionyl-coenzyme A carboxylase alpha chain (alpha subunit) AccA2: biotin carboxylase + biotin carboxyl carrier protein (BCCP)	17.01	20.55	19.47	18.28	6.55	6.47	1.0807	-1.57704	-2.65773
MT2084	Rv2025c		Conserved membrane protein	12.55	13.83	17.79	19.44	6.2	6.25	1.55136	-1.12124	-2.6726
MT2635	Rv2558		Conserved protein	53.13	55.45	151.19	89.73	40.72	40.49	2.16802	-0.514118	-2.68214
MT1003	Rv0975c	fadE13	Probable acyl-CoA dehydrogenase FadE13	11.14	13.94	17.13	11.47	4.74	4.13	1.23196	-1.48871	-2.72067
MT3140	Rv3054c		Conserved hypothetical protein	14.08	14.59	244.37	156.01	67.98	66.94	4.77979	2.04881	-2.73098
MT3349	Rv3251c	rubA	Probable rubredoxin RubA	166.59	153.88	403.47	247.71	88.49	120.28	2.03334	-0.720304	-2.75364
MT1003.1	Rv0976c		Conserved hypothetical protein	14.01	17.26	19.07	16.07	4.87	6.42	1.23398	-1.52121	-2.75519
MT2735	Rv2659c		Probable PhiRv2 prophage integrase	28.54	27.67	47.83	37.04	13	12	1.63703	-1.23269	-2.86973
MT3350	Rv3252c	alkB	Probable transmembrane alkane 1-monooxygenase AlkB (alkane 1-hydroxylase) (lauric acid omega-hydroxylase) (omega-hydroxylase) (fatty acid omega-hydroxylase) (alkane hydroxylase-rubredoxin)	89.69	101.79	144.74	141.8	38.55	47.39	1.65399	-1.25158	-2.90557
MT2850	Rv2780	ald	Secreted L-alanine dehydrogenase Ald (40 kDa antigen) (TB43)	22.86	23.34	51.79	49.23	12.15	16.58	2.17913	-0.778065	-2.95719
MT2634	Rv2557		Conserved protein	48.31	46.81	142.74	102.75	27.07	33.86	2.39664	-0.741925	-3.13856
MT3968	Rv3853	rraA	Regulator of RNase E activity a RraA	59.92	82.99	91.89	97.76	20.79	25.59	1.48995	-1.66844	-3.15839
MT0206	Rv0196		Possible transcriptional regulatory protein	109.38	120.2	160.83	117.17	29.97	32.08	1.32916	-1.95146	-3.28062
MT3389	Rv3290c	lat	Probable L-lysine-epsilon aminotransferase Lat (L-lysine aminotransferase) (lysine 6-aminotransferase)	38.11	59.65	73.82	79.87	12.76	13.97	1.74185	-1.90435	-3.6462
MT0683	Rv0654		Probable dioxygenase	58.61	52.36	195.69	191.04	33.18	31.87	2.8385	-0.865253	-3.70375
MT3514	Rv3406		Probable dioxygenase	39.48	41.82	129.35	112.51	18.71	21.58	2.62242	-1.09526	-3.71768
MT0207	Rv0197		Possible oxidoreductase	147.65	152.82	242.95	199.1	34.07	33.61	1.61386	-2.22395	-3.8378
MT1080	Rv1050		Probable oxidoreductase	6.46	7.36	23.77	25.84	2.93	3.29	2.86175	-1.11557	-3.97733
MT0493	Rv0475	hbhA	Iron-regulated heparin binding hemagglutinin HbhA (adhesin)	694.68	678.71	1417.76	764.81	128.05	154.35	1.61962	-2.36956	-3.98918
MT3970	Rv3855	ethR	Transcriptional regulatory repressor protein (TetR-family) EthR	64.63	84.35	150.94	137.89	16.68	18.29	2.02579	-2.12486	-4.15064
MT3969	Rv3854c	ethA	Monooxygenase EthA	264.45	342.68	698.75	676.99	30.85	44.13	2.25824	-3.08536	-5.34359
