## Supplementary material for "*Mycobacterium tuberculosis* response to cholesterol is integrated with environmental pH and potassium levels via a lipid utilization regulator": Table S5

### Sheet: Sheet1
Table S5. Comparison of effect of mce3R deletion on genes differentially expressed ≥1 log2-fold in cholesterol in WT Mtb, after 4 hours exposure to cholesterol, pH 7 medium.
CDC1551 Gene Number	H37Rv Gene Number	Gene Name	Product	WT - 7H9, pH 7_1_counts	WT - 7H9, pH 7_2_counts	WT - Cholesterol, pH 7_1_counts	WT - Cholesterol, pH 7_2_counts	∆mce3R - 7H9, pH 7_1_counts	∆mce3R - 7H9, pH 7_2_counts	∆mce3R - Cholesterol, pH 7_1_counts	∆mce3R - Cholesterol, pH 7_2_counts	WT Cholesterol, pH 7 vs 7H9, pH 7 log2-fold change	∆mce3R Cholesterol, pH 7 vs 7H9, pH 7 log2-fold change	(∆mce3R Cholesterol, pH 7 vs 7H9, pH 7 log2-fold change) - (WT Cholesterol, pH 7 vs 7H9, pH 7 log2-fold change)
MT3249	Rv3160c		Possible transcriptional regulatory protein (probably TetR-family)	17.84	23.75	773.24	1164.99	4.02	5.12	633.18	1101.13	5.21893	4.27946	-0.939468
MT3248	Rv3159c	PPE53	PPE family protein PPE53	12.63	14.6	144.56	227.84	7.51	12.67	117.96	255.1	3.5353	2.75055	-0.784746
MT3970	Rv3855	ethR	Transcriptional regulatory repressor protein (TetR-family) EthR	64.63	84.35	8.59	12.98	88.88	118.13	8.64	11.08	-2.58744	-3.17006	-0.582621
MT3250	Rv3161c		Possible dioxygenase	41.73	43.2	1478.2	1765.04	34.4	47.35	1283.52	2057.94	5.0569	4.53629	-0.520615
MT3251	Rv3162c		Possible integral membrane protein	2.4	3.62	56.24	71.97	13.18	16.66	48.34	86.33	3.58607	3.07422	-0.511855
MT0996	Rv0968		Conserved protein	43.95	56.2	85.14	162.54	48.06	68.04	93.28	110.84	1.12937	0.640461	-0.488907
MT3561	Rv3453, Rv3454		Probable conserved integral membrane protein	6.33	9.27	17.53	19.24	11.74	13.58	14.57	22.07	1.11286	0.681438	-0.431423
MT0718	Rv0690c		Conserved hypothetical protein	10.27	13.91	26.7	45.16	53.75	53.27	20.84	37.18	1.37963	0.973737	-0.405888
MT3308	Rv3212		Conserved alanine valine rich protein	25.85	36.24	55.31	83.52	75.35	73.66	45.22	79.74	1.0572	0.659508	-0.397689
MT3004	Rv2934	ppsD	Phenolpthiocerol synthesis type-I polyketide synthase PpsD	22.6	25.48	47.99	53.89	14.89	14.93	7.74	10.89	1.0157	0.641104	-0.3746
MT0707	Rv0679c		Conserved threonine rich protein	32.74	38.52	174.69	233.03	37.04	48.45	142.73	232.2	2.34513	2.00445	-0.34068
MT3247	Rv3159c	PPE53	PPE family protein PPE53	7.4	9.13	33.65	54.42	32.62	48.94	28.66	59.98	2.19329	1.87476	-0.318534
MT3066	Rv2988c	leuC	Probable 3-isopropylmalate dehydratase (large subunit) LeuC (isopropylmalate isomerase) (alpha-IPM isomerase) (IPMI)	12.45	15.41	43	58.11	12.69	12.72	43.81	73.59	1.71649	1.40408	-0.31241
MT3673	Rv3568c	hsaC	3,4-DHSA dioxygenase	13.2	14.42	33.08	40.95	19.6	23.04	34.06	41.19	1.2707	0.980833	-0.289863
MT0704	Rv0675	echA5	Probable enoyl-CoA hydratase EchA5 (enoyl hydrase) (unsaturated acyl-CoA hydratase) (crotonase)	18.48	19.78	45.44	76.88	16.88	21.34	44.82	59.73	1.47841	1.20955	-0.26886
MT3968	Rv3853	rraA	Regulator of RNase E activity a RraA	59.92	82.99	22.3	41.33	8.24	12.59	28.55	32.84	-1.0916	-1.35129	-0.259686
MT3648	Rv3544c	fadE28	Probable acyl-CoA dehydrogenase FadE28	6.76	8.56	16.58	20.7	212.31	205.12	15.91	22.96	1.10765	0.849067	-0.258583
MT3224	Rv3137		Probable monophosphatase	20.04	26.08	66.71	76.97	26.18	30.76	61.04	92.76	1.51522	1.29793	-0.217294
MT0196				411.76	488.37	1226.62	1219.67	33.18	66.58	1169.87	1264.74	1.36354	1.19492	-0.168618
MT3642	Rv3538		Probable dehydrogenase. Possible 2-enoyl acyl-CoA hydratase.	3.66	4.8	12.88	12.68	3.5	3.46	14.39	20.63	1.28319	1.11698	-0.166202
MT1895	Rv1847		Conserved protein	51.6	68.66	123.48	145.92	25.65	33.66	98.66	157.99	1.07161	0.908947	-0.162661
MT0195	Rv0186	bglS	Probable beta-glucosidase BglS (gentiobiase) (cellobiase) (beta-D-glucoside glucohydrolase)	66.42	84.36	194.13	207.06	9.03	12.51	178.39	247.58	1.34568	1.19328	-0.152403
MT3221	Rv3136	PPE51	PPE family protein PPE51	213.19	250.77	673.4	672.48	8.35	9.67	666.31	888.2	1.46464	1.31593	-0.148713
MT3000	Rv2931	ppsA	Phenolpthiocerol synthesis type-I polyketide synthase PpsA	85.74	104.38	202.01	228.78	26.86	32.56	182.07	276.42	1.12056	0.994288	-0.126272
MT3220.2	Rv3135	PPE50	PPE family protein PPE50	265.1	331.27	850.74	885.88	8.55	2.7	857.91	1334.4	1.46408	1.3409	-0.123177
MT3003	Rv2933	ppsC	Phenolpthiocerol synthesis type-I polyketide synthase PpsC	56.74	66.7	124.46	136.01	21.67	20.46	104.36	152.69	1.01832	0.903383	-0.114936
MT3389	Rv3290c	lat	Probable L-lysine-epsilon aminotransferase Lat (L-lysine aminotransferase) (lysine 6-aminotransferase)	38.11	59.65	10.29	13.66	3.9	5.64	11.32	17	-1.9111	-2.02467	-0.113578
MT3664	Rv3559c		Probable oxidoreductase	3	2.68	10.07	16.35	4.01	5.78	10.02	17.72	1.6642	1.55886	-0.105343
MT3222				142.4	196.62	452.21	509.93	31.05	33.32	437.99	674.43	1.42439	1.3218	-0.102589
MT3653	Rv3549c		Probable short-chain type dehydrogenase/reductase	5.17	4.74	25.31	38.49	14.8	18	28.61	50.17	2.2627	2.16142	-0.101279
MT3647	Rv3543c	fadE29	Probable acyl-CoA dehydrogenase FadE29	3.39	6.2	11.86	15.17	12.44	15.2	11.32	18.28	1.25518	1.16728	-0.0879057
MT3327	Rv3230c		Hypothetical oxidoreductase	47.93	46.35	16.28	16.1	7.91	10.54	12.84	17.85	-1.47789	-1.55891	-0.0810144
MT0256	Rv0242c	fabG4	Probable 3-oxoacyl-[acyl-carrier protein] reductase FabG4 (3-ketoacyl-acyl carrier protein reductase)	22.6	26.69	67.89	63.54	30.5	37	66.43	82.97	1.31861	1.24912	-0.069494
MT1254	Rv1216c		Probable conserved integral membrane protein	16.88	18.51	266.18	329.51	43.85	51.19	284.67	370.63	3.84133	3.77788	-0.0634501
MT0154	Rv0146		Possible S-adenosylmethionine-dependent methyltransferase	208.71	244.49	108.95	116.19	44.7	49.43	105.49	147.49	-1.0116	-1.06617	-0.054563
MT2719	Rv2641	cadI	Cadmium inducible protein CadI	83.83	90.5	259.18	241.32	1.26	1.58	267.41	341.01	1.41866	1.36461	-0.0540502
MT0705	Rv0676c	mmpL5	Probable conserved transmembrane transport protein MmpL5	29.97	30.61	260.77	301.96	81.59	89.66	234.45	346.45	3.07537	3.02567	-0.0496949
MT1257	Rv1219c		Probable transcriptional regulatory protein	21.81	25.62	235.93	311.07	8.48	18.73	276.51	339.49	3.32102	3.27136	-0.0496571
MT3065	Rv2987c	leuD	Probable 3-isopropylmalate dehydratase (small subunit) LeuD (isopropylmalate isomerase) (alpha-IPM isomerase) (IPMI)	14.1	16.22	40.82	59	13.92	20.31	45.48	67.31	1.51071	1.46345	-0.0472564
MT0706	Rv0677c	mmpS5	Possible conserved membrane protein MmpS5	56.6	47.59	435.51	529.64	16.6	15.89	409.41	584.39	2.99263	2.94559	-0.0470365
MT3650	Rv3546	fadA5	Probable acetyl-CoA acetyltransferase FadA5 (acetoacetyl-CoA thiolase)	7.98	9.13	20.8	20.89	4.18	7.33	23.76	32.23	1.13367	1.09395	-0.0397249
MT3669	Rv3564	fadE33	Probable acyl-CoA dehydrogenase FadE33	3.39	4.32	15.15	18.45	11.97	9.47	16.62	30.05	1.77072	1.73116	-0.0395652
MT1255	Rv1217c		Probable tetronasin-transport integral membrane protein ABC transporter	10.01	11.17	228.89	285.91	40.8	48.11	255.1	316.45	4.38797	4.34913	-0.0388388
MT3904	Rv3797	fadE35	Probable acyl-CoA dehydrogenase FadE35	14.31	16.2	6.57	7.34	6.26	11.06	8.14	10.02	-1.07147	-1.10141	-0.0299414
MT3668	Rv3563	fadE32	Probable acyl-CoA dehydrogenase FadE32	3.68	3.78	15.02	19.94	11.52	14.58	16.3	21.29	1.84218	1.8176	-0.0245763
MT1256	Rv1218c		Probable tetronasin-transport ATP-binding protein ABC transporter	14.05	15.61	270.53	338.33	101.25	113.49	322.26	383.78	4.13332	4.12536	-0.00796509
MT3969	Rv3854c	ethA	Monooxygenase EthA	264.45	342.68	20.08	22.04	18	19.51	17.57	26.26	-3.75189	-3.75407	-0.00217727
MT3350	Rv3252c	alkB	Probable transmembrane alkane 1-monooxygenase AlkB (alkane 1-hydroxylase) (lauric acid omega-hydroxylase) (omega-hydroxylase) (fatty acid omega-hydroxylase) (alkane hydroxylase-rubredoxin)	89.69	101.79	24.3	25.3	52.34	67.87	25.14	33.39	-1.90019	-1.88801	0.0121864
MT0873	Rv0850		Putative transposase (fragment)	16.85	20.61	66.36	75.89	8.42	7.98	61.48	91.37	1.68396	1.69622	0.0122612
MT3227	Rv3140	fadE23	Probable acyl-CoA dehydrogenase FadE23	56.4	62.9	271.24	253.42	57.24	58.61	249.6	337.16	2.02725	2.04205	0.0147976
MT0870	Rv0847	lpqS	Probable lipoprotein LpqS	117.5	131.9	393.16	391.9	65.3	128.78	429.62	470.67	1.55948	1.57532	0.0158415
MT1253	Rv1215c		Conserved protein	22.98	27.14	45.95	63.4	12.35	12.82	51.96	68.27	1.03081	1.04747	0.0166691
MT3654	Rv3550	echA20	Probable enoyl-CoA hydratase EchA20 (enoyl hydrase) (unsaturated acyl-CoA hydratase) (crotonase)	3.53	4.61	18.78	30.59	20.73	15.45	20.9	37.59	2.12198	2.15054	0.0285654
MT3660	Rv3556c	fadA6	Probable acetyl-CoA acetyltransferase FadA6 (acetoacetyl-CoA thiolase)	20.01	22.74	47.62	60.18	4.58	4.59	50.63	88.54	1.22412	1.25744	0.0333212
MT3347	Rv3249c		Possible transcriptional regulatory protein (probably TetR-family)	132.43	149.85	64.15	76.43	48.67	50.17	72.14	89.08	-1.00476	-0.960356	0.0444011
MT3655	Rv3551		Possible CoA-transferase (alpha subunit)	3.29	4.91	20.57	30.2	3.01	7.33	22.19	38.62	2.21955	2.27504	0.0554867
MT3039	Rv2963		Probable integral membrane protein	20.68	20.11	47.93	44.57	50.46	50.72	46.85	62.44	1.06957	1.15261	0.0830398
MT3657	Rv3553		Possible oxidoreductase	3.97	4.39	14.52	22.2	2.92	5.64	16.06	29.15	1.78976	1.88384	0.0940854
MT0723	Rv0696		Probable membrane sugar transferase	6.08	8.66	15.21	20.53	5.04	6.33	13	19.23	1.12384	1.2268	0.102956
MT0205	Rv0195		Possible two component transcriptional regulatory protein (probably LuxR-family)	24.22	28.99	5.32	4.57	269.01	425.84	3.87	7.87	-2.11357	-1.98991	0.123664
MT3326	Rv3229c	desA3	Possible linoleoyl-CoA desaturase (delta(6)-desaturase)	85.95	79.44	16.05	13.48	106.6	112.03	11.7	16.64	-2.35494	-2.22897	0.125971
MT3226	Rv3139	fadE24	Probable acyl-CoA dehydrogenase FadE24	52.58	58.48	224.05	203.83	8.68	11.74	219	253.74	1.84084	1.97174	0.130895
MT0067	Rv0062	celA1	Possible cellulase CelA1 (endoglucanase) (endo-1,4-beta-glucanase) (FI-cmcase) (carboxymethyl cellulase)	240.57	272.56	127.47	120.79	24.82	31.49	139.6	157.25	-1.04063	-0.888688	0.151941
MT4025	Rv3906c		Conserved hypothetical protein	50.36	61.6	25.52	25.55	51.77	47.46	29.12	38.28	-1.06625	-0.901066	0.165187
MT0257	Rv0243	fadA2	Probable acetyl-CoA acyltransferase FadA2 (3-ketoacyl-CoA thiolase) (beta-ketothiolase)	57.84	63.53	153.3	135.97	386.29	426.88	159.59	188.9	1.1709	1.34241	0.171515
MT0706.1	Rv0678		Conserved protein	53.68	52.13	305.71	363.25	71.93	94.54	306.99	443.21	2.4987	2.68421	0.185504
MT3672	Rv3567c	hsaB	Possible oxidoreductase. Possible 3-hydroxy-9,10-seconandrost-1,3,5(10)-triene-9,17-dione hydroxylase.	7.93	10.45	18.43	26.23	25.58	33.23	19.01	32.12	1.04497	1.23081	0.185845
MT0722	Rv0695		Conserved hypothetical protein	30.73	38.41	94.63	111.05	45.83	45.28	65.2	105.73	1.46613	1.65297	0.186837
MT3178	Rv3094c		Conserved hypothetical protein	43.61	53.93	8.9	11.27	14.99	20.89	11.24	17.32	-2.16345	-1.95523	0.208219
MT1000	Rv0972c	fadE12	Acyl-CoA dehydrogenase FadE12	39.81	41.78	15.64	17.2	6.09	7.08	18.67	19.82	-1.26968	-1.05111	0.218572
MT3675	Rv3570c	hsaA	Possible oxidoreductase. Possible 3-hydroxy-9,10-seconandrost-1,3,5(10)-triene-9,17-dione hydroxylase.	18.94	19.83	37.37	48.41	1.86	2.36	48.49	67.6	1.03231	1.25811	0.2258
MT2165.1				756.13	962.72	127.05	166.32	7.36	7.06	170.4	191.86	-2.44544	-2.21553	0.229908
MT0869	Rv0846c		Probable oxidase	20.25	22.54	51.37	46.38	15.62	15.34	53.76	62.8	1.09847	1.34416	0.245692
MT3656	Rv3552		Possible CoA-transferase (beta subunit)	5.82	5.14	20.65	29.93	10.06	11.19	22.17	44.73	1.82812	2.0873	0.25918
MT3667	Rv3562	fadE31	Probable acyl-CoA dehydrogenase FadE31	4.56	5.67	24.57	28.15	21.24	26.56	29.52	39.31	2.09568	2.3613	0.265617
MT0258	Rv0244c	fadE5	Probable acyl-CoA dehydrogenase FadE5	516.52	455.94	201.72	163.25	34.59	36	216.74	238.23	-1.18483	-0.895818	0.289011
MT3674	Rv3569c	hsaD	4,9-DHSA hydrolase	11.61	14.37	22.53	37.34	182.67	267.51	33	39.15	1.03447	1.32389	0.289421
MT2166	Rv2107	PE22	PE family protein PE22	300.74	365.65	45.29	60.63	194.12	186.66	65.08	78.16	-2.55304	-2.26157	0.291468
MT0738	Rv0711	atsA	Possible arylsulfatase AtsA (aryl-sulfate sulphohydrolase) (arylsulphatase)	290.6	309.8	84.62	80.06	32.81	30.22	91.57	115.74	-1.83562	-1.54228	0.293345
MT0206	Rv0196		Possible transcriptional regulatory protein	109.38	120.2	30.31	36.73	24.63	22.91	33.34	47.35	-1.7202	-1.41048	0.309721
MT3665	Rv3560c	fadE30	Probable acyl-CoA dehydrogenase FadE30	3.41	2.28	10.56	14.14	18.25	18.99	13.28	20.81	1.67035	1.98647	0.316123
MT3641	Rv3537	kstD	Probable dehydrogenase	8.04	7.92	17.56	17.52	24.03	20.07	20.4	29.57	1.0051	1.32129	0.316187
MT1418.1	Rv1374c		Hypothetical protein	123.94	125.39	66.6	54.1	3.23	3.04	61.64	84.49	-1.00192	-0.676171	0.325752
MT0786	Rv0761c	adhB	Possible zinc-containing alcohol dehydrogenase NAD dependent AdhB	148.73	149.5	69.95	72.18	206.01	269.26	80.69	92.89	-1.06614	-0.739338	0.326805
MT2168				135.9	180.78	43.33	53.92	2.32	3.19	54.49	85.89	-1.53202	-1.16335	0.368674
MT0721	Rv0694	lldD1	Possible L-lactate dehydrogenase (cytochrome) LldD1	34.44	46.73	101.49	135.08	27.21	27.16	70.29	112.78	1.44649	1.82871	0.382216
MT3616	Rv3515c	fadD19	Fatty-acid-CoA ligase FadD19 (fatty-acid-CoA synthetase) (fatty-acid-CoA synthase)	17.62	16.83	39.83	38.55	106.17	102.18	46.73	60.87	1.07673	1.46148	0.384756
MT0346	Rv0331		Possible dehydrogenase/reductase	32.9	30.99	12.8	12.9	23.51	30.22	16.94	21.4	-1.24981	-0.860947	0.388863
MT0207	Rv0197		Possible oxidoreductase	147.65	152.82	39.48	36.36	19.41	20.94	40.85	51.12	-1.94068	-1.54884	0.391834
MT3349	Rv3251c	rubA	Probable rubredoxin RubA	166.59	153.88	36.78	56.13	61.72	72.17	61.14	58.62	-1.64303	-1.25084	0.392184
MT2167	Rv2108	PPE36	PPE family protein PPE36	192.43	213.88	39.02	46.73	8.77	15.35	54.01	64.03	-2.1959	-1.80181	0.394087
MT0719.2	Rv0692		Conserved hypothetical protein	120.52	133.7	233.2	350.93	91.52	100.95	160.52	219.84	1.08616	1.53376	0.447599
MT3666	Rv3561	fadD3	Probable fatty-acid-CoA ligase FadD3 (fatty-acid-CoA synthetase) (fatty-acid-CoA synthase)	4.67	3.4	13.6	18.98	11.32	12.62	17.77	26.68	1.69175	2.14182	0.450068
MT0493	Rv0475	hbhA	Iron-regulated heparin binding hemagglutinin HbhA (adhesin)	694.68	678.71	183.36	183.83	1195.81	1466.87	216.16	275.82	-1.87256	-1.34146	0.531095
MT0492				286.46	200.88	55.07	67.31	19.97	26.69	63.67	81.56	-1.80756	-1.09776	0.709801
