## Supplementary material for "*Mycobacterium tuberculosis* response to cholesterol is integrated with environmental pH and potassium levels via a lipid utilization regulator": Table S6

### Sheet: Sheet1
Table S6. Comparison of effect of mce3R deletion on genes differentially expressed ≥1 log2-fold in cholesterol, pH 5.7 in WT Mtb, after 4 hours exposure to cholesterol, pH 5.7 medium.
CDC1551 Gene Number	H37Rv Gene Number	Gene Name	Product	WT - 7H9, pH 7_1_counts	WT - 7H9, pH 7_2_counts	WT - Cholesterol, pH 5.7_1_counts	WT - Cholesterol, pH 5.7_2_counts	∆mce3R - 7H9, pH 7_1_counts	∆mce3R - 7H9, pH 7_2_counts	∆mce3R - Cholesterol, pH 5.7_1_counts	∆mce3R - Cholesterol, pH 5.7_2_counts	WT Cholesterol, pH 5.7 vs 7H9, pH 7 log2-fold change	∆mce3R Cholesterol, pH 5.7 vs 7H9, pH 7 log2-fold change	(∆mce3R Cholesterol, pH 5.7 vs 7H9, pH 7 log2-fold change) - (WT Cholesterol, pH 5.7 vs 7H9, pH 7 log2-fold change)
MT2944				71.37	102.78	178.09	236.29	129.21	166.43	23.24	30.01	1.12046	-1.88574	-3.0062
MT3249	Rv3160c		Possible transcriptional regulatory protein (probably TetR-family)	17.84	23.75	946.09	1175.82	28.72	31.9	177.94	657.7	5.46879	3.2887	-2.18009
MT3250	Rv3161c		Possible dioxygenase	41.73	43.2	1460.8	1777.82	48.24	55.09	345.57	1346.22	5.06938	3.47273	-1.59665
MT3251	Rv3162c		Possible integral membrane protein	2.4	3.62	52.47	67.23	2.6	5.02	15.24	63.1	3.81387	2.55197	-1.2619
MT3248	Rv3159c	PPE53	PPE family protein PPE53	12.63	14.6	155.74	261.62	11.23	14.76	34.04	125.09	3.55	2.31744	-1.23256
MT3532.2	Rv3424c		Hypothetical protein	21.97	26.43	185	268.28	23.92	29.79	49.59	175.56	3.01094	1.84176	-1.16918
MT0996	Rv0968		Conserved protein	43.95	56.2	310.99	371.89	50.85	56.14	103.79	175.3	2.6102	1.51668	-1.09353
MT3715	Rv3612c		Conserved hypothetical protein	4.25	6.93	39.91	60.19	6.38	12.52	18.36	54.15	2.75848	1.6817	-1.07677
MT1257	Rv1219c		Probable transcriptional regulatory protein	21.81	25.62	277.27	300.89	20.31	26.69	132.88	123.29	3.43467	2.38371	-1.05096
MT3247	Rv3159c	PPE53	PPE family protein PPE53	7.4	9.13	34.7	51.39	7.89	9.17	10.32	26.72	2.19898	1.16609	-1.0329
MT1254	Rv1216c		Probable conserved integral membrane protein	16.88	18.51	267.65	287.06	16.24	17.71	117.72	129.23	3.78082	2.77507	-1.00575
MT1255	Rv1217c		Probable tetronasin-transport integral membrane protein ABC transporter	10.01	11.17	214.46	226.81	8.15	11.85	130.61	104.86	4.20034	3.23163	-0.968714
MT3561	Rv3453, Rv3454		Probable conserved integral membrane protein	6.33	9.27	35.81	48.6	7.74	10.62	10.87	37.73	2.26273	1.30812	-0.954605
MT1256	Rv1218c		Probable tetronasin-transport ATP-binding protein ABC transporter	14.05	15.61	261.5	315.24	13.4	15.31	135.55	152.06	4.09208	3.19987	-0.892207
MT3970	Rv3855	ethR	Transcriptional regulatory repressor protein (TetR-family) EthR	64.63	84.35	16.68	18.29	84.74	104.39	5.66	3.38	-2.12486	-3.01181	-0.886954
MT1722	Rv1682		Probable coiled-coil structural protein	3.72	4.66	28.25	40.38	4.75	4.25	10.14	30.58	2.74795	1.90446	-0.843487
MT3224	Rv3137		Probable monophosphatase	20.04	26.08	115.17	137.01	21.62	27.39	44.18	79.14	2.29673	1.46936	-0.827365
MT1745	Rv1705c	PPE22	PPE family protein PPE22	5.15	6.84	57.61	67.55	5.68	6.76	19.41	51.31	3.17597	2.36028	-0.815693
MT0995	Rv0967	csoR	Copper-sensitive operon repressor CsoR	70.12	76.27	352.85	443.38	68.46	87.67	140.98	253.55	2.28527	1.48568	-0.799593
MT1746	Rv1706c	PPE23	PPE family protein PPE23	3.25	4.38	42.8	42.2	2.96	4.08	12.82	31.27	3.23104	2.463	-0.76804
MT3220.2	Rv3135	PPE50	PPE family protein PPE50	265.1	331.27	1410.65	1887.06	318.01	375.23	532.9	1536.81	2.32126	1.55977	-0.761493
MT2718	Rv2640c		Possible transcriptional regulatory protein (probably ArsR-family)	26.54	38.38	124.52	158.7	30.45	42.25	70.73	78.73	1.9584	1.20817	-0.750235
MT3222				142.4	196.62	812.02	977.93	158.29	198.26	297.43	649.72	2.26525	1.51757	-0.747682
MT2720	Rv2643	arsC	Probable arsenic-transport integral membrane protein ArsC	13.88	16.46	84.36	83.43	15.7	17.15	40.71	50.45	2.31808	1.60572	-0.712351
MT3641	Rv3537	kstD	Probable dehydrogenase	8.04	7.92	17.77	21.47	7.37	8.01	13.56	39.12	1.81363	1.1138	-0.699824
MT1162	Rv1130	prpD	Possible methylcitrate dehydratase PrpD	158.12	177.85	321.43	261.54	166.64	177.66	217.75	222.64	1.85686	1.1653	-0.691557
MT0604	Rv0575c		Possible oxidoreductase	1.5	3.24	11.81	13.26	1.58	2.41	4.36	7.09	2.11478	1.43661	-0.678173
MT3649	Rv3545c	cyp125	Probable cytochrome P450 125 Cyp125	12.99	13.99	28.7	39.9	13.2	10.2	5.87	59.97	1.18905	0.517644	-0.67141
MT1449	Rv1405c		Putative methyltransferase	17.11	18.88	564.82	575.31	18.07	16.84	358.05	400.21	4.78853	4.12597	-0.662568
MT0998	Rv0970		Probable conserved integral membrane protein	20.63	30.17	90.04	104.63	22.86	31.25	32.6	81.21	1.79144	1.14459	-0.646845
MT3679	Rv3574	kstR	Transcriptional regulatory protein KstR (probably TetR-family)	25.27	22.48	34.19	37.04	20.97	19.94	9.36	53.03	1.12159	0.495224	-0.626369
MT2228	Rv2172c		Conserved protein	45.12	63.24	171.76	197.11	48.46	75.63	92.1	124.54	1.64154	1.02791	-0.61363
MT2719	Rv2641	cadI	Cadmium inducible protein CadI	83.83	90.5	1086.27	1126.93	95.92	91.74	532	867.56	3.50586	2.90416	-0.601696
MT1448	Rv1404		Probable transcriptional regulatory protein	51.46	57	315.65	313.29	52.49	42.96	109.76	216.55	2.3857	1.78807	-0.597625
MT3221	Rv3136	PPE51	PPE family protein PPE51	213.19	250.77	1098.25	1149.78	240.01	270.27	439.33	986.34	2.14842	1.57684	-0.571575
MT3675	Rv3570c	hsaA	Possible oxidoreductase. Possible 3-hydroxy-9,10-seconandrost-1,3,5(10)-triene-9,17-dione hydroxylase.	18.94	19.83	70.65	73.72	17.39	21.22	8.3	23.98	1.79289	1.24605	-0.546845
MT1447	Rv1403c		Putative methyltransferase	7.86	8.75	33.46	38.62	8.93	8.52	16.5	26.67	1.92526	1.38085	-0.544408
MT3000	Rv2931	ppsA	Phenolpthiocerol synthesis type-I polyketide synthase PpsA	85.74	104.38	232.3	293.5	85.97	102.09	103.12	181.39	1.34143	0.818214	-0.523214
MT0707	Rv0679c		Conserved threonine rich protein	32.74	38.52	180.64	221.68	33.29	36.54	82.69	148.12	2.33643	1.82174	-0.514694
MT0874	Rv0851c		Probable short-chain type dehydrogenase/reductase	7.75	7.89	31.05	48.73	6.29	10.29	15.63	35.23	2.11626	1.60672	-0.509534
MT0704	Rv0675	echA5	Probable enoyl-CoA hydratase EchA5 (enoyl hydrase) (unsaturated acyl-CoA hydratase) (crotonase)	18.48	19.78	56.49	68.2	15.72	19.76	24.61	42.23	1.54681	1.07903	-0.467775
MT0873	Rv0850		Putative transposase (fragment)	16.85	20.61	144.18	211.69	15.8	17.16	56.16	200.63	3.00868	2.54227	-0.466404
MT0814	Rv0789c		Hypothetical protein	11.25	14.96	37.5	49.07	15.79	16.85	22.1	41.81	1.5445	1.08792	-0.456577
MT1419	Rv1375		Conserved hypothetical protein	20.78	23.6	203.07	221.83	17.21	21.51	87.94	146.84	3.10377	2.66473	-0.439034
MT3591	Rv3487c	lipF	Probable esterase/lipase LipF	84.98	106.96	349.74	427.5	88.51	108.46	174.27	303.87	1.88654	1.45299	-0.433552
MT3525	Rv3416	whiB3	Transcriptional regulatory protein WhiB-like WhiB3. Contains [4FE-4S] cluster.	138.15	150.66	393.16	444.88	145.61	175.54	189.82	376.3	1.40181	0.991511	-0.4103
MT3969	Rv3854c	ethA	Monooxygenase EthA	264.45	342.68	30.85	44.13	250.7	316.9	10.87	7.01	-3.08536	-3.49544	-0.410086
MT3648	Rv3544c	fadE28	Probable acyl-CoA dehydrogenase FadE28	6.76	8.56	20.25	26.42	6.42	10.33	14.57	28.24	1.43024	1.04999	-0.380246
MT1220	Rv1183	mmpL10	Probable conserved transmembrane transport protein MmpL10	10.92	14.42	33.88	47.7	9.09	16.8	16.84	38.47	1.54212	1.18069	-0.361425
MT3968	Rv3853	rraA	Regulator of RNase E activity a RraA	59.92	82.99	20.79	25.59	68.09	78.64	9.82	14.3	-1.66844	-2.02449	-0.356049
MT0121	Rv0112	gca	Possible GDP-mannose 4,6-dehydratase Gca (GDP-D-mannose dehydratase)	25.65	29.33	71.45	85.51	24.1	31.42	37.25	65.12	1.37305	1.06768	-0.30537
MT3656	Rv3552		Possible CoA-transferase (beta subunit)	5.82	5.14	16.1	26.03	4.54	4.9	5.13	30.28	1.67309	1.38602	-0.287071
MT3657	Rv3553		Possible oxidoreductase	3.97	4.39	12.56	16.35	3.48	4.46	4.46	19.59	1.56986	1.30093	-0.268934
MT1979	Rv1927		Conserved hypothetical protein	24.82	36.24	13.47	18.33	29.8	43.45	8.81	13.03	-1.00573	-1.24957	-0.243848
MT2740	Rv2666		Probable transposase for insertion sequence element IS1081 (fragment)	55.4	72.68	32.44	34.52	57.56	64.89	17.32	13.91	-1.0117	-1.24189	-0.230192
MT2973	Rv2905	lppW	Probable conserved alanine rich lipoprotein LppW	36.92	44.51	103.92	122.22	40.65	45.86	52.31	123.14	1.34198	1.12429	-0.217692
MT3931	Rv3823c	mmpL8	Conserved integral membrane transport protein MmpL8	21.18	27.75	63.5	85.39	19.74	28.07	34.67	71.49	1.47195	1.29435	-0.177602
MT0123	Rv0115	hddA	Possible D-alpha-D-heptose-7-phosphate kinase HddA	28.01	29.33	64.23	76.5	23.72	32.26	32.07	66.72	1.15583	0.978447	-0.177386
MT0997	Rv0969	ctpV	Probable metal cation transporter P-type ATPase CtpV	31.13	36.44	145.47	157.06	31.7	39.28	94.63	136.97	2.03087	1.85542	-0.17545
MT2458	Rv2389c	rpfD	Probable resuscitation-promoting factor RpfD	19.98	25.17	109.72	132.13	23.01	31.95	160.8	173.45	2.24653	2.12728	-0.11925
MT3226	Rv3139	fadE24	Probable acyl-CoA dehydrogenase FadE24	52.58	58.48	164.23	165.89	46.19	49.42	45.93	267.63	1.44423	1.34498	-0.0992467
MT2459	Rv2390c		Conserved hypothetical protein	13.67	15.77	65.33	79.39	13.83	18.12	62.89	45.59	2.10934	2.01804	-0.0912908
MT3672	Rv3567c	hsaB	Possible oxidoreductase. Possible 3-hydroxy-9,10-seconandrost-1,3,5(10)-triene-9,17-dione hydroxylase.	7.93	10.45	18.4	23.61	7.15	7.79	4.83	32.31	1.01193	0.931328	-0.0806027
MT0706	Rv0677c	mmpS5	Possible conserved membrane protein MmpS5	56.6	47.59	415.63	532.29	49.27	44.47	249.91	483.81	2.98484	2.9121	-0.0727478
MT3413	Rv3312A		Secreted protein antigen	41.67	61.99	127.41	183.18	49.57	62.17	70.5	233.19	1.42972	1.36509	-0.0646276
MT1676	Rv1638A		Conserved hypothetical protein	44.51	49.8	102.76	120.43	41.47	42.59	53.77	106.1	1.09284	1.0427	-0.0501377
MT0705	Rv0676c	mmpL5	Probable conserved transmembrane transport protein MmpL5	29.97	30.61	238.7	299.6	26.54	27.63	137.61	280.97	2.9888	2.95181	-0.0369865
MT0706.1	Rv0678		Conserved protein	53.68	52.13	329.06	373.46	42.62	45.01	174.02	343.07	2.56561	2.5817	0.0160878
MT1237	Rv1199c		Possible transposase	146.56	172.65	73.44	80.75	109.45	150.41	39.78	37.06	-1.14289	-1.11977	0.0231115
MT3041	Rv2964	purU	Probable formyltetrahydrofolate deformylase PurU (formyl-FH(4) hydrolase)	10.52	11.7	23.6	28.45	12.69	10.84	13.27	38.77	1.07263	1.10027	0.0276435
MT1978				41.47	69.08	16.88	15.12	56.58	86.02	13.22	8.52	-1.57613	-1.54394	0.0321936
MT1677	Rv1639c		Conserved hypothetical membrane protein	22.3	27.84	59.09	66.46	22.85	25.78	45.58	58.2	1.19814	1.27955	0.0814041
MT0722	Rv0695		Conserved hypothetical protein	30.73	38.41	80.06	97.66	16.59	24.54	24.97	84.99	1.22693	1.32683	0.0999018
MT1233	Rv1195	PE13	PE family protein PE13	793.06	1014.41	289.02	390.16	790.12	859.74	206.71	175	-1.50471	-1.38756	0.117145
MT1234	Rv1196	PPE18	PPE family protein PPE18	784.12	982.42	336.5	398.55	637.94	808.61	208.69	190.04	-1.35952	-1.20385	0.155674
MT0200	Rv0190		Conserved protein	109.34	139.11	251.45	317.75	112.12	123.26	175.91	318.51	1.06574	1.23202	0.166287
MT2168				135.9	180.78	45.3	79.04	123.06	177.18	40.84	40.26	-1.393	-1.22063	0.172371
MT3717	Rv3615c	espC	ESX-1 secretion-associated protein EspC	84	79.82	470.03	528.49	74.49	54.66	248.5	774.42	2.44144	2.61381	0.172376
MT0870	Rv0847	lpqS	Probable lipoprotein LpqS	117.5	131.9	721.34	715.59	122.83	115.11	487.46	908.08	2.38446	2.56788	0.183421
MT1235	Rv1197	esxK	ESAT-6 like protein EsxK (ESAT-6 like protein 3)	3079.1	3325.21	1114.98	1462.25	2362.09	2695.33	662.83	936.53	-1.41946	-1.22082	0.198639
MT3930	Rv3822		Conserved hypothetical protein	72.86	82.28	230.88	314.18	74.49	77.78	160.29	390.92	1.66798	1.8721	0.204123
MT3933	Rv3825c	pks2	Polyketide synthase Pks2	81.54	91.01	221.77	239.05	75.31	88.63	181.49	227.99	1.29386	1.50191	0.208055
MT0195	Rv0186	bglS	Probable beta-glucosidase BglS (gentiobiase) (cellobiase) (beta-D-glucoside glucohydrolase)	66.42	84.36	317.39	368.66	67.21	85.5	228.99	472.25	2.05883	2.27857	0.219738
MT2735	Rv2659c		Probable PhiRv2 prophage integrase	28.54	27.67	13	12	23.49	23.85	7.26	10.31	-1.23269	-0.986411	0.246283
MT2412	Rv2347c	esxP	Putative ESAT-6 like protein EsxP (ESAT-6 like protein 7)	2300.84	2497.02	842.77	1165.71	1734.58	1990.57	515.01	789.83	-1.36383	-1.11402	0.249803
MT3716	Rv3614c	espD	ESX-1 secretion-associated protein EspD	81.97	90.38	531.76	580.26	73.32	73.81	305.5	857.07	2.54433	2.79693	0.252596
MT3039	Rv2963		Probable integral membrane protein	20.68	20.11	75.18	95.81	19.54	19.44	46.82	158.96	1.90339	2.15829	0.254908
MT1470	Rv1427c	fadD12	Possible long-chain-fatty-acid--CoA ligase FadD12 (fatty-acid-CoA synthetase) (fatty-acid-CoA synthase)	20.22	28.73	9.25	12.41	20.89	30.18	7.15	12.64	-1.24325	-0.972112	0.271139
MT0719.2	Rv0692		Conserved hypothetical protein	120.52	133.7	313.49	316.65	43.01	59.17	58.82	289.74	1.18136	1.45459	0.273227
MT0772.5	Rv0747	PE_PGRS10	PE-PGRS family protein PE_PGRS10	2.97	3.32	7.6	8.52	1.82	2.35	5.51	5.75	1.18947	1.47149	0.282025
MT1839	Rv1790		PPE family protein PPE27	9.79	11.12	30.07	28.41	7.39	9.26	16.16	34.5	1.33212	1.64661	0.314483
MT0721	Rv0694	lldD1	Possible L-lactate dehydrogenase (cytochrome) LldD1	34.44	46.73	89.57	121.8	14.83	24.35	26.2	119.81	1.24773	1.59292	0.345186
MT0196				411.76	488.37	1931.88	1941.28	415.78	450.95	1279.68	3109.03	1.97504	2.32088	0.345833
MT1236	Rv1198	esxL	Putative ESAT-6 like protein EsxL (ESAT-6 like protein 4)	2101.24	2347.1	862.95	986.12	1316.79	1774.56	498.18	572.92	-1.36504	-1.01037	0.354668
MT3932	Rv3824c	papA1	Conserved polyketide synthase associated protein PapA1	73.16	79.35	164.77	203.69	63.32	68.74	109.18	242.92	1.13969	1.50918	0.369486
MT2165.1				756.13	962.72	218.47	328.5	720.23	897.75	217.3	130.7	-1.73007	-1.30237	0.427703
MT2167	Rv2108	PPE36	PPE family protein PPE36	192.43	213.88	48.67	85.01	161.63	218.94	56.38	44.01	-1.61144	-1.18175	0.429697
MT0205	Rv0195		Possible two component transcriptional regulatory protein (probably LuxR-family)	24.22	28.99	5.77	8.21	21.27	29.99	4.67	7.88	-1.93775	-1.50049	0.437257
MT0914	Rv0890c		Probable transcriptional regulatory protein (probably LuxR-family)	11.75	15.15	4.48	5.67	12.91	16.93	3.28	8.64	-1.46852	-0.987939	0.480583
MT3718	Rv3616c	espA	ESX-1 secretion-associated protein A, EspA	59.92	56.13	371.86	399.48	42.25	43.77	234.22	592.19	2.56989	3.12693	0.557034
MT0869	Rv0846c		Probable oxidase	20.25	22.54	69.25	84.07	15.8	21.12	57.32	119.16	1.69703	2.30483	0.607804
MT3581	Rv3477	PE31	PE family protein PE31	90.61	100.75	203.94	251.11	55.52	79.92	111.16	529.02	1.11212	1.84856	0.736447
MT0493	Rv0475	hbhA	Iron-regulated heparin binding hemagglutinin HbhA (adhesin)	694.68	678.71	128.05	154.35	571.29	534.61	107.37	138.55	-2.36956	-1.63209	0.737472
MT0072	Rv0066c	icd2	Probable isocitrate dehydrogenase [NADP] Icd2 (oxalosuccinate decarboxylase) (IDH) (NADP+-specific ICDH) (IDP)	73.08	78.96	23.25	25.02	69.83	73.3	20.79	37.01	-1.74022	-0.961812	0.778411
MT0915	Rv0891c		Possible transcriptional regulatory protein	33.61	38.05	7.73	13.27	33.43	37.19	7.47	19.7	-1.81605	-1.03539	0.780656
MT1000	Rv0972c	fadE12	Acyl-CoA dehydrogenase FadE12	39.81	41.78	8.56	10.17	37.95	35.25	11.06	10.94	-2.17049	-1.12971	1.04078
MT0207	Rv0197		Possible oxidoreductase	147.65	152.82	34.07	33.61	119.08	121.24	38.75	66.39	-2.22395	-0.848188	1.37576
